# CRISPR-Cas9 cytidine and adenosine base editing of splice-sites mediates highly-efficient disruption of proteins in primary cells

**DOI:** 10.1101/2020.04.16.045336

**Authors:** Mitchell G. Kluesner, Walker S. Lahr, Cara-Lin Lonetree, Branden A. Smeester, Patricia N. Claudio-Vázquez, Samuel P. Pitzen, Madison J. Vignes, Samantha C. Lee, Samuel P. Bingea, Aneesha A. Andrews, Beau R. Webber, Branden S. Moriarity

## Abstract

Base editors allow for precise nucleotide editing without the need for genotoxic double-stranded breaks. Prior work has used base editors to knockout genes by introducing premature stop codons or by disrupting conserved splice-sites, but no direct comparison exists between these methods. Additionally, while base editor mediated disruption of splice sites has been used to shift the functional isoform pool, its utility for gene knockout requires further validation. To address these needs, we developed the program SpliceR (z.umn.edu/spliceR) to design cytidine-deaminase base editor (CBE) and adenosine-deaminase base editor (ABE) splice-site targeting guides. We compared the splice-site targeting and premature stop codon introduction in a knockout screen against the TCR-CD3 immune synapse in primary human T-cells. Our data suggests that 1) the CBE, BE4 is more reliable than the ABE, ABE7.10 for splice-site targeting knockout and 2) for both CBEs and ABEs, splice-donor targeting is the most reliable approach for base editing induced knockout.
