## Additional file 3 for "CRISPR-Cas9 cytidine and adenosine base editing of splice-sites mediates highly-efficient disruption of proteins in primary cells"

Experiment	Donor	Treatment	Gene	Exon	N_Exons	Guide_Code	Guide_Name	Enzyme	Protospacer	PAM	Dinucleotide	Position	Domain	ITAM	Motif	Flow	A	C	G	T	Indel	ab1_file	ctrl_ab1_file	Include	unique	Hypothesis	Notes	Flow_Target
STE4	A	1	B2M	3	4	15 B2M SA BE 1	B2M Ex.3 SA C6	BE4	TCGATCTATGAAAAAGACAG	TGG	TC	6	Extracellular	FALSE	SA	1	2	3	5	90	NA	4 Round 1_D07.ab1	NA	TRUE	TRUE	High editing, no knockout, disrupting last 4 amino acids before a stop codon.	NA	B2M
STE4	A	2	B2M	4	4	18 B2M SA BE 4	B2M Ex.4 SA C4	BE4	AACCTGAAAAGAAAAGAAAA	AGG	CC	4	Extracellular	FALSE	SA	1	3	88	3	6	NA	STE4_2_PREMIX_20_Redo_1.ab1	NA	TRUE	TRUE	No editing, no knockout, probably wouldn't do anything given after stop codon	NA	B2M
STE4	A	3	B2M	1	4	21 B2M SD BE / ABE 2	B2M Ex.1 SD C6	BE4	ACTCACGCTGGATAGCCTCC	AGG	AC	6	Extracellular	FALSE	SD	0.04954591321897074	0	2	0	98	NA	4 Round 1_D09.ab1	NA	TRUE	TRUE	High editing, high knockout, may introduce a later splice site that would induce premature stop in exon 1, or it skips the vast majority of the protein sequence.	NA	B2M
STE4	A	5	B2M	2	4	27 B2M pmSTOP BE 3	B2M Ex.2 pmSTOP C4	BE4	ACCcAGACACATAGCAATTC	NA	CC	4	Extracellular	FALSE	pmSTOP	0.9969727547931383	1	95	0	3	NA	4 Round 1_D11.ab1	NA	TRUE	TRUE	No editing, no knockout	NA	B2M
STE4	A	6	B2M	2	4	28 B2M pmSTOP BE 4	B2M Ex.2 pmSTOP C6	BE4	TTACCcCACTTAACTATCTT	GGG	CC	6	Extracellular	FALSE	pmSTOP	0.13622603430877903	2	9	3	87	NA	4 Round 1_D12.ab1	NA	TRUE	TRUE	Not strictly a splice guide, vast majority of edit is a pmSTOP, likely inducing NMD because only 4 amino acids left	Need to drop 22 or 27	B2M
STE4	A	7	CD3D	3	5	34 CD3D SA BE 1	CD3D Ex.3 SA C7	BE4	GGCACACTGTGGGGGAAGGG	AGG	AC	7	Extracellular	FALSE	SA	0.9205816554809843	3	93	1	3	NA	4 Round 1_E01.ab1	NA	TRUE	TRUE	Low editing, but consistent with protein loss.	NA	CD3
STE4	A	8	CD3D	1	5	39 CD3D SD BE / ABE 1	CD3D Ex.1 SD C8	BE4	AGCCTTACCTTGCGAGAGAA	GGG	AC	8	Extracellular	FALSE	SD	0.3982102908277405	2	44	1	54	NA	4 Round 1_E02.ab1	NA	TRUE	TRUE	Medium editing, medium knockout, consistent, no clear effect, probably an NMD mechanism. Very early.	NA	CD3
STE4	A	9	CD3D	3	5	44 CD3D pmSTOP BE 1	CD3D Ex.3 pmSTOP C5	BE4	GTGCcAGAGCTGTGTGGAGC	NA	CC	5	Extracellular	FALSE	pmSTOP	0.8210290827740492	3	65	1	32	NA	774645\12-STE4a9_44F.ab1	NA	TRUE	TRUE	Low editing, proportional knockout, pmSTOP induction	NA	CD3
STE4	A	10	CD3D	4	5	45 CD3D pmSTOP BE 2	CD3D Ex.4 pmSTOP C6	BE4	TCTATcAGGTGAGCGTTGAG	NA	TC	6	Intracellular	TRUE	pmSTOP	0.9284116331096196	2	12	2	83	NA	4 Round 1_E04.ab1	NA	TRUE	TRUE	High editing, no knockout. Does not appear subject to NMD in constrast to the B2m edit. Disrupting this ITAM after the first YxxL motif doesn't appear to have any effect.	NA	CD3
STE4	A	11	CD3D	5	5	46 CD3D pmSTOP BE 3	CD3D Ex.5 pmSTOP C7	BE4	GATGCTcAGTACAGCCACCT	NA	TC	7	Intracellular	TRUE	pmSTOP	0.9843400447427293	2	12	4	81	NA	4 Round 1_E05.ab1	NA	TRUE	TRUE	High editing, hairthin knockout. In the last exon so no NMD would occur. THis does disrupt the middle of the ITAM motif, which may or may not produce a functional knockout of the protein. It would be interesting to test if this can still signal.	NA	CD3
STE4	A	12	CD3D	5	5	47 CD3D pmSTOP BE 4	CD3D Ex.5 pmSTOP C6	BE4	GAGCCcAGTTTCCTCCAAGG	NA	CC	5	Intracellular	FALSE	pmSTOP	0.9608501118568232	1	10	2	87	NA	4 Round 1_E06.ab1	NA	TRUE	TRUE	High editing, no knockout. Edits after the last ITAM. only truncates the protein by 5 amino acids, so not really suprising that no knockout occurs. Dispensible for CD3 complex localization to the surface. Further studies for functional signalling would need to be assessed. Duplicate guide	Need to drop 47 or 48	CD3
STE4	A	13	CD3D	5	5	48 CD3D pmSTOP BE 5	CD3D Ex.5 pmSTOP C5	BE4	GAGCcCAGTTTCCTCCAAGG	NA	CC	5	Intracellular	FALSE	pmSTOP	0.9821029082774049	3	10	1	86	NA	4 Round 1_E07.ab1	NA	TRUE	FALSE	High editing, no knockout. Edits after the last ITAM. only truncates the protein by 5 amino acids, so not really suprising that no knockout occurs. Dispensible for CD3 complex localization to the surface. Further studies for functional signalling would need to be assessed. Duplicate guide	Need to drop 47 or 48	CD3
STE4	A	14	CD3G	3	7	57 CD3G SA BE 4	CD3G Ex.3 SA C2	BE4	TCCTGAAATGAGAAAAGCCG	TGG	CC	2	Extracellular	FALSE	SA	0.48434004474272924	1	42	1	56	NA	4 Round 1_E08.ab1	NA	TRUE	TRUE	Good editing, good knockout. Early on in gene. Would trigger skipping of the entire immunoglobulin domain and maintain the reading frame. May suggest that the immunoglobulin domain interaction is required for receptor surface localization.	NA	CD3
STE4	A	15	CD3G	3	7	59 CD3G SD BE / ABE 1	CD3G Ex.3 SD C6	BE4	ACATACTTCTGTAATACACT	TGG	AC	6	Extracellular	FALSE	SD	0.2796420581655481	6	17	4	74	NA	4 Round 1_E09.ab1	NA	TRUE	TRUE	Good editing, good knockout. Early on in gene. May trigger skipping of the entire immunoglobulin domain and maintain the reading frame if the donor induces a change similar to TRAC. May suggest that the immunoglobulin domain interaction is required for receptor surface localization. Downstream cryptic splice donors also maintain the reading frame. There is a stop codon in frame if it reads into t…	NA	CD3
STE4	A	16	CD3G	5	7	60 CD3G SD BE / ABE 2	CD3G Ex.5 SD C10	BE4	ATCCCCTTACCTGGTAGAGC	TGG	AC	10	Intracellular	TRUE	SD	0.9832214765100671	0	100	0	0	NA	4 Round 1_E10.ab1	NA	TRUE	TRUE	No editing, no knockout.	NA	CD3
STE4	A	17	CD3G	1	7	64 CD3G pmSTOP BE 1	CD3G Ex.1 pmSTOP C4	BE4	CTTcAAGGTAAGGGCCTACT	NA	CC	4	Extracellular	FALSE	pmSTOP	0.3064876957494407	2	31	2	65	NA	4 Round 1_E11.ab1	NA	TRUE	TRUE	Good editing, good knockout. Very early premature stop.	NA	CD3
STE4	A	18	CD3G	2	7	65 CD3G pmSTOP BE 2	CD3G Ex.2 pmSTOP C6	BE4	TGGCCcAGTCAATCAAAGGT	NA	CC	6	Extracellular	FALSE	pmSTOP	0.6263982102908277	1	65	0	34	NA	4 Round 1_E12.ab1	NA	TRUE	TRUE	moderate editing, moderation proportional knockout.	NA	CD3
STE4	A	19	CD3G	5	7	66 CD3G pmSTOP BE 3	CD3G Ex.5 pmSTOP C6	BE4	ATGACcAGCTCTACCAGGTA	NA	CC	6	Intracellular	TRUE	pmSTOP	0.639821029082774	0	60	1	38	NA	4 Round 1_F01.ab1	NA	TRUE	TRUE	Low editing, low proportional knockout. Likely induces a pmSTOP and causes NMD. interestingly this is located before the other ITAMs. Would be interesting to know if that inhibits surface localization.	NA	CD3
STE4	A	20	CD3G	6	7	67 CD3G pmSTOP BE 4	CD3G Ex.6 pmSTOP C4	BE4	GACcAGTACAGCCACCTTCA	NA	CC	4	Intracellular	TRUE	pmSTOP	0.9563758389261744	1	89	0	10	NA	STE4a20_STE4b20seq3F_6.ab1	NA	TRUE	TRUE	Low editing, no knockout. Doesn't appear to have an effect on localization, but it could. Not enough information. In an ITAM.	NA	CD3
STE4	A	21	CD3G	6	7	68 CD3G pmSTOP BE 5	CD3G Ex.6 pmSTOP C6	BE4	ACCTTcAAGGAAACCAGTTG	NA	TC	6	Intracellular	FALSE	pmSTOP	0.9194630872483222	2	45	1	51	NA	4 Round 1_F03.ab1	NA	TRUE	TRUE	moderate editing, no knockout. Technically interupts the distal part of the ITAM motif. Barely though. moves the stop codon a few amino acids earlier than WT stop codon. Consistent with idea of not really effectiing the molecule.	NA	CD3
STE4	A	22	CD3E	5	9	74 CD3E SA BE 1	CD3E Ex.5 SA C7	BE4	TACCACCTGAAAATGAAAAA	AGG	CC	7	Extracellular	FALSE	SA	0.930648769574944	0	52	2	46	NA	4 Round 1_F04.ab1	NA	TRUE	TRUE	Good editing, no knockout. In middle of IG domain. Would skip 6 amino acids and still retain the frame. Likely creates a full length functional variant.	NA	CD3
STE4	A	23	CD3E	8	9	75 CD3E SA BE 2	CD3E Ex.8 SA C7	BE4	TTTGTCCTGCGGAGGAAGGA	GGG	CC	7	Intracellular	FALSE	SA	0.2829977628635347	2	14	2	83	NA	4 Round 1_F05.ab1	NA	TRUE	TRUE	Good editing, good knockout.	NA	CD3
STE4	A	24	CD3E	7	9	76 CD3E SA BE 3	CD3E Ex.7 SA C5	BE4	CACACTGTGGGGGGTGGGGT	GGG	AC	5	Transmembrane	FALSE	SA	0.8076062639821029	0	72	0	28	NA	4 Round 1_F06.ab1	NA	TRUE	TRUE	Low editing, low knockout. appears proportional. Maintains the frame when skipped. If skipped it will knockout the transmembrane domain. Reclassify guide as one targetting the transmembrane domain.	NA	CD3
STE4	A	25	CD3E	8	9	77 CD3E SA BE 4	CD3E Ex.8 SA C6	BE4	TTGTCCTGCGGAGGAAGGAG	GGG	CC	6	Intracellular	FALSE	SA	0.2449664429530201	1	10	2	88	NA	4 Round 1_F07.ab1	NA	TRUE	TRUE	Good editing, good knockout.	NA	CD3
STE4	A	26	CD3E	8	9	79 CD3E SD BE / ABE 1	CD3E Ex.8 SD C5	BE4	GTTACCTCATAGTCTGGGTT	GGG	AC	5	Intracellular	TRUE	SD	0.4272930648769575	3	61	0	37	NA	4 Round 1_F08.ab1	NA	TRUE	TRUE	Moderate editing, proportional knockout. Targets an ITAM. Cryptic donor may disrupt frame. May retain the intron and lead to a stop codon. Would introduce a frame shift if exon is skipped. Knockout is probably due to an NMD mechanism, unless the ITAM appears essential in this molecule. I believe it is among the most important of the complex.	NA	CD3
STE4	A	27	CD3E	1	9	81 CD3E SD BE / ABE 3	CD3E Ex.1 SD C7	BE4	GACTCACCATTTTCTGAAGC	AGG	AC	7	Extracellular	FALSE	SD	0.9105145413870246	0	48	0	52	NA	4 Round 1_F09.ab1	NA	TRUE	TRUE	Good editing, does not knockout. Probably because it targets an exon before the ATG codon. Therefore at worst the intron is retained and then the start codon begins. Demonstrates the need to target after the start codon with this approach.	NA	CD3
STE4	A	28	CD3E	8	9	82 CD3E SD BE / ABE 4	CD3E Ex.8 SD C6	BE4	CGTTACCTCATAGTCTGGGT	TGG	AC	6	Intracellular	TRUE	SD	0.5279642058165548	1	48	0	50	NA	4 Round 1_F10.ab1	NA	TRUE	TRUE	Good editing, proportional knockout. A little lower in donor B. Targets an ITAM. Cryptic donor may disrupt frame. May retain the intron and lead to a stop codon. Would introduce a frame shift if exon is skipped. Knockout is probably due to an NMD mechanism, unless the ITAM appears essential in this molecule. I believe it is among the most important of the complex.	NA	CD3
STE4	A	29	CD3E	2	9	83 CD3E SD BE / ABE 5	CD3E Ex.2 SD C6	BE4	ACTCACCTGATAAGAGGCAG	AGG	AC	6	Extracellular	FALSE	SD	0.05268456375838926	4	16	2	79	NA	4 Round 1_F11.ab1	NA	TRUE	TRUE	High editing, proportional knockout. Likely has a cryptic splice site that either introduces a frameshift or a pmSTOP. Targets very early on in the protein. Best guide to CD3E.	NA	CD3
STE4	A	30	CD3E	5	9	84 CD3E pmSTOP BE 1	CD3E Ex.5 pmSTOP C4	BE4	ACAcAGACACGTGAGTTTAT	NA	AC	4	Extracellular	FALSE	pmSTOP	0.9395973154362416	0	94	0	6	NA	4 Round 1_F12.ab1	NA	TRUE	TRUE	Low editing, no knockout.	NA	CD3
STE4	A	31	CD3E	6	9	86 CD3E pmSTOP BE 3	CD3E Ex.6 pmSTOP C4	BE4	TGCcATAGTATTTCAGATCC	NA	CC	4	Extracellular	FALSE	pmSTOP	0.9138702460850111	3	91	2	4	NA	4 Round 1_G01.ab1	NA	TRUE	TRUE	Low editing, no knockout.	NA	CD3
STE4	A	32	CD3E	7	9	87 CD3E pmSTOP BE 4	CD3E Ex.7 pmSTOP C7	BE4	GTGACAcGAGGAGCGGGTGC	NA	AC	7	Intracellular	FALSE	pmSTOP	0.721476510067114	4	40	4	43	NA	4 Round 1_G02.ab1	NA	TRUE	TRUE	Moderate editing, the knockout appears lower than expected. Introduces a premature stop at the base of the intracellular domain. May not always be subject to NMD and may form a receptor with a potential non-activity but surface expression. Would be interesting to see if it forms a functional signalling receptor.	NA	CD3
STE4	A	33	CD3E	9	9	88 CD3E pmSTOP BE 5	CD3E Ex.9 pmSTOP C4	BE4	GGCcAGCGGGACCTGTATTC	NA	CC	4	Intracellular	TRUE	pmSTOP	0.9821029082774049	1	94	2	2	NA	4 Round 1_G03.ab1	NA	TRUE	TRUE	No editing, no knockout.	NA	CD3
STE4	A	34	CD247	6	8	98 CD247 SA BE1	CD247 Ex.6 SA C6	BE4	AGTTCCTGCAGAAGAGGGCG	TGG	CC	6	Intracellular	TRUE	SA	0.2807606263982103	1	29	1	69	NA	4 Round 1_G04.ab1	NA	TRUE	TRUE	Good editing, good knockout. Would introduce a mutation that may skip Exon 6. If so the frame would be retained but ITAM2 would be missing. Would be interesting to see what the actual RNA looks like for this protein. Has the potential to indicate this ITAM or the sequence in this exon is required for a full complex formation.	NA	CD3
STE4	A	35	CD247	3	8	99 CD247 SD BE / ABE1	CD247 Ex.3 SD C10	BE4	GCTGACTTACGTTATAGAGC	TGG	AC	10	Intracellular	TRUE	SD	0.8243847874720358	42	0	58	0	NA	STE4a-35_F_PREMIX_5.ab1	NA	TRUE	TRUE	NA	NA	CD3
STE4	A	36	CD247	1	8	100 CD247 pmSTOP BE1	CD247 Ex.1 pmSTOP C7	BE4	CAGGCAcAGTTGCCGATTAC	NA	AC	7	Extracellular	FALSE	pmSTOP	0.11297539149888142	2	10	1	87	NA	774645\14-STE4a36_100F.ab1	NA	TRUE	TRUE	NA	NA	CD3
STE4	A	37	TRAC	3	4	91 TRAC SA BE 1	TRAC Ex.3 SA C8	BE4	TTCGTATCTGTAAAACCAAG	AGG	TC	8	Transmembrane	FALSE	SA	0.030425055928411632	6	4	8	82	NA	37_PREMIX_31.ab1	NA	TRUE	TRUE	Good editing, good knockout. Skips transmembrane domain. Has been established.	STE4_37_PREMIX_22_Redo_1.ab1	CD3
STE4	A	38	TRAC	1	4	93 TRAC SD BE ABE 1	TRAC Ex.1 SD C5	BE4	CTTACCTGGGCTGGGGAAGA	AGG	AC	5	Extracellular	FALSE	SD	0.0412751677852349	4	18	2	76	NA	774645_2\39-STE4a38_93R.ab1	NA	TRUE	TRUE	Good editing, good knockout. May introduce a pmSTOP from a cryptic splice site in the intron. May skip Exon 2. If exon 2 is skipped it would skip over the 90° helix in the protein. would be interesting to see why that may be important. Maybe it puts the IG domain in a different position.	NA	CD3
STE4	A	40	TRAC	3	4	96 TRAC pmSTOP BE 2	TRAC Ex.3 pmSTOP C4	BE4	TTTcAAAACCTGTCAGTGAT	NA	TC	4	Transmembrane	FALSE	pmSTOP	0.5738255033557046	0	72	0	28	NA	55_PREMIX_Plate_Plate 01_B07.ab1	NA	TRUE	TRUE	Moderate ediitng, moderate knockout. Can also grab a donor from TBE paper. Appears to truncate the protein in the transmembrane domain so it likely cannot go all the way through the membrane.	NA	CD3
STE4	B	1	B2M	3	4	15 B2M SA BE 1	B2M Ex.3 SA C6	BE4	TCGATCTATGAAAAAGACAG	TGG	TC	6	Extracellular	FALSE	SA	1	2	10	3	86	NA	1_PREMIX_1.ab1	NA	TRUE	TRUE	High editing, no knockout, disrupting last 4 amino acids before a stop codon.	NA	B2M
STE4	B	2	B2M	4	4	18 B2M SA BE 4	B2M Ex.4 SA C4	BE4	AACCTGAAAAGAAAAGAAAA	AGG	CC	4	Extracellular	FALSE	SA	0.9967955137192069	7	87	1	4	NA	2_PREMIX_2.ab1	NA	TRUE	TRUE	No editing, no knockout, probably wouldn't do anything given after stop codon	NA	B2M
STE4	B	3	B2M	1	4	21 B2M SD BE / ABE 2	B2M Ex.1 SD C6	BE4	ACTCACGCTGGATAGCCTCC	AGG	AC	6	Extracellular	FALSE	SD	0.06539154816743441	2	9	2	87	NA	STE4b-3_F_PREMIX_9.ab1	NA	TRUE	TRUE	High editing, high knockout, may introduce a later splice site that would induce premature stop in exon 1, or it skips the vast majority of the protein sequence.	NA	B2M
STE4	B	5	B2M	2	4	27 B2M pmSTOP BE 3	B2M Ex.2 pmSTOP C4	BE4	ACCcAGACACATAGCAATTC	NA	CC	4	Extracellular	FALSE	pmSTOP	0.997196074504306	15	84	0	1	NA	STE4b-5_F_PREMIX_11.ab1	NA	TRUE	TRUE	No editing, no knockout	NA	B2M
STE4	B	6	B2M	2	4	28 B2M pmSTOP BE 4	B2M Ex.2 pmSTOP C6	BE4	TTACCcCACTTAACTATCTT	GGG	CC	6	Extracellular	FALSE	pmSTOP	0.4673542960144202	1	26	1	71	NA	6_PREMIX_4.ab1	NA	TRUE	TRUE	Not strictly a splice guide, vast majority of edit is a pmSTOP, likely inducing NMD because only 4 amino acids left	Need to drop 22 or 27	B2M
STE4	B	7	CD3D	3	5	34 CD3D SA BE 1	CD3D Ex.3 SA C7	BE4	GGCACACTGTGGGGGAAGGG	AGG	AC	7	Extracellular	FALSE	SA	0.7930494677520351	2	60	4	34	NA	7_PREMIX_5.ab1	NA	TRUE	TRUE	Low editing, but consistent with protein loss.	NA	CD3
STE4	B	8	CD3D	1	5	39 CD3D SD BE / ABE 1	CD3D Ex.1 SD C8	BE4	AGCCTTACCTTGCGAGAGAA	GGG	AC	8	Extracellular	FALSE	SD	0.6248173658943853	1	65	1	32	NA	8_PREMIX_6.ab1	NA	TRUE	TRUE	Medium editing, medium knockout, consistent, no clear effect, probably an NMD mechanism. Very early.	NA	CD3
STE4	B	9	CD3D	3	5	44 CD3D pmSTOP BE 1	CD3D Ex.3 pmSTOP C5	BE4	GTGCcAGAGCTGTGTGGAGC	NA	CC	5	Extracellular	FALSE	pmSTOP	0.9175537466082239	5	66	4	25	NA	773601\10-STE4b9Fwd_44Fwd.ab1	NA	TRUE	TRUE	Low editing, proportional knockout, pmSTOP induction	NA	CD3
STE4	B	10	CD3D	4	5	45 CD3D pmSTOP BE 2	CD3D Ex.4 pmSTOP C6	BE4	TCTATcAGGTGAGCGTTGAG	NA	TC	6	Intracellular	TRUE	pmSTOP	0.9627426424546024	0	27	0	73	NA	10_PREMIX_8.ab1	NA	TRUE	TRUE	High editing, no knockout. Does not appear subject to NMD in constrast to the B2m edit. Disrupting this ITAM after the first YxxL motif doesn't appear to have any effect.	NA	CD3
STE4	B	11	CD3D	5	5	46 CD3D pmSTOP BE 3	CD3D Ex.5 pmSTOP C7	BE4	GATGCTcAGTACAGCCACCT	NA	TC	7	Intracellular	TRUE	pmSTOP	0.9935295345439367	2	17	2	80	NA	773601\29-STE4b11Rev_46Rev.ab1	NA	TRUE	TRUE	High editing, hairthin knockout. In the last exon so no NMD would occur. THis does disrupt the middle of the ITAM motif, which may or may not produce a functional knockout of the protein. It would be interesting to test if this can still signal.	NA	CD3
STE4	B	12	CD3D	5	5	47 CD3D pmSTOP BE 4	CD3D Ex.5 pmSTOP C6	BE4	GAGCCcAGTTTCCTCCAAGG	NA	CC	5	Intracellular	FALSE	pmSTOP	1	1	22	10	67	NA	773601\30-STE4b12Rev_47Rev.ab1	NA	TRUE	TRUE	High editing, no knockout. Edits after the last ITAM. only truncates the protein by 5 amino acids, so not really suprising that no knockout occurs. Dispensible for CD3 complex localization to the surface. Further studies for functional signalling would need to be assessed. Duplicate guide	Need to drop 47 or 48	CD3
STE4	B	13	CD3D	5	5	48 CD3D pmSTOP BE 5	CD3D Ex.5 pmSTOP C5	BE4	GAGCcCAGTTTCCTCCAAGG	NA	CC	5	Intracellular	FALSE	pmSTOP	0.9938426215821333	3	24	2	71	NA	STE4b-13_F_PREMIX_13.ab1	NA	TRUE	FALSE	High editing, no knockout. Edits after the last ITAM. only truncates the protein by 5 amino acids, so not really suprising that no knockout occurs. Dispensible for CD3 complex localization to the surface. Further studies for functional signalling would need to be assessed. Duplicate guide	Need to drop 47 or 48	CD3
STE4	B	14	CD3G	3	7	57 CD3G SA BE 4	CD3G Ex.3 SA C2	BE4	TCCTGAAATGAGAAAAGCCG	TGG	CC	2	Extracellular	FALSE	SA	0.7080150281778335	2	66	0	32	NA	14_PREMIX_11.ab1	NA	TRUE	TRUE	Good editing, good knockout. Early on in gene. Would trigger skipping of the entire immunoglobulin domain and maintain the reading frame. May suggest that the immunoglobulin domain interaction is required for receptor surface localization.	NA	CD3
STE4	B	15	CD3G	3	7	59 CD3G SD BE / ABE 1	CD3G Ex.3 SD C6	BE4	ACATACTTCTGTAATACACT	TGG	AC	6	Extracellular	FALSE	SD	0.5582341891045711	7	41	3	50	NA	15_PREMIX_12.ab1	NA	TRUE	TRUE	Good editing, good knockout. Early on in gene. May trigger skipping of the entire immunoglobulin domain and maintain the reading frame if the donor induces a change similar to TRAC. May suggest that the immunoglobulin domain interaction is required for receptor surface localization. Downstream cryptic splice donors also maintain the reading frame. There is a stop codon in frame if it reads into t…	NA	CD3
STE4	B	16	CD3G	5	7	60 CD3G SD BE / ABE 2	CD3G Ex.5 SD C10	BE4	ATCCCCTTACCTGGTAGAGC	TGG	AC	10	Intracellular	TRUE	SD	0.9849718221665623	0	100	0	0	NA	16_PREMIX_13.ab1	NA	TRUE	TRUE	No editing, no knockout.	NA	CD3
STE4	B	17	CD3G	1	7	64 CD3G pmSTOP BE 1	CD3G Ex.1 pmSTOP C4	BE4	CTTcAAGGTAAGGGCCTACT	NA	CC	4	Extracellular	FALSE	pmSTOP	0.614391567522438	3	64	2	32	NA	17_PREMIX_14.ab1	NA	TRUE	TRUE	Good editing, good knockout. Very early premature stop.	NA	CD3
STE4	B	18	CD3G	2	7	65 CD3G pmSTOP BE 2	CD3G Ex.2 pmSTOP C6	BE4	TGGCCcAGTCAATCAAAGGT	NA	CC	6	Extracellular	FALSE	pmSTOP	0.8466917136297224	1	81	2	15	NA	18_PREMIX_15.ab1	NA	TRUE	TRUE	moderate editing, moderation proportional knockout.	NA	CD3
STE4	B	19	CD3G	5	7	66 CD3G pmSTOP BE 3	CD3G Ex.5 pmSTOP C6	BE4	ATGACcAGCTCTACCAGGTA	NA	CC	6	Intracellular	TRUE	pmSTOP	0.9553329158839492	2	80	0	18	NA	19_PREMIX_16.ab1	NA	TRUE	TRUE	Low editing, low proportional knockout. Likely induces a pmSTOP and causes NMD. interestingly this is located before the other ITAMs. Would be interesting to know if that inhibits surface localization.	NA	CD3
STE4	B	20	CD3G	6	7	67 CD3G pmSTOP BE 4	CD3G Ex.6 pmSTOP C4	BE4	GACcAGTACAGCCACCTTCA	NA	CC	4	Intracellular	TRUE	pmSTOP	0.987789605510332	1	90	6	3	NA	STE4b20_STE4b20seq3F_3.ab1	NA	TRUE	TRUE	Low editing, no knockout. Doesn't appear to have an effect on localization, but it could. Not enough information. In an ITAM.	NA	CD3
STE4	B	21	CD3G	6	7	68 CD3G pmSTOP BE 5	CD3G Ex.6 pmSTOP C6	BE4	ACCTTcAAGGAAACCAGTTG	NA	TC	6	Intracellular	FALSE	pmSTOP	0.9920371529951995	3	71	0	26	NA	21_PREMIX_17.ab1	NA	TRUE	TRUE	moderate editing, no knockout. Technically interupts the distal part of the ITAM motif. Barely though. moves the stop codon a few amino acids earlier than WT stop codon.	NA	CD3
STE4	B	22	CD3E	5	9	74 CD3E SA BE 1	CD3E Ex.5 SA C7	BE4	TACCACCTGAAAATGAAAAA	AGG	CC	7	Extracellular	FALSE	SA	0.9937382592360677	1	71	1	28	NA	22_PREMIX_18.ab1	NA	TRUE	TRUE	Good editing, no knockout. In middle of IG domain. Would skip 6 amino acids and still retain the frame. Likely creates a full length functional variant.	NA	CD3
STE4	B	23	CD3E	8	9	75 CD3E SA BE 2	CD3E Ex.8 SA C7	BE4	TTTGTCCTGCGGAGGAAGGA	GGG	CC	7	Intracellular	FALSE	SA	0.6515132540179503	3	30	3	64	NA	23_PREMIX_19.ab1	NA	TRUE	TRUE	Good editing, good knockout.	NA	CD3
STE4	B	24	CD3E	7	9	76 CD3E SA BE 3	CD3E Ex.7 SA C5	BE4	CACACTGTGGGGGGTGGGGT	GGG	AC	5	Transmembrane	FALSE	SA	0.9499165101231476	0	94	0	6	NA	24_PREMIX_20.ab1	NA	TRUE	TRUE	Low editing, low knockout. appears proportional. Maintains the frame when skipped. If skipped it will knockout the transmembrane domain. Reclassify guide as one targetting the transmembrane domain.	NA	CD3
STE4	B	25	CD3E	8	9	77 CD3E SA BE 4	CD3E Ex.8 SA C6	BE4	TTGTCCTGCGGAGGAAGGAG	GGG	CC	6	Intracellular	FALSE	SA	0.5694009601335839	0	23	1	76	NA	25_PREMIX_21.ab1	NA	TRUE	TRUE	Good editing, good knockout.	NA	CD3
STE4	B	26	CD3E	8	9	79 CD3E SD BE / ABE 1	CD3E Ex.8 SD C5	BE4	GTTACCTCATAGTCTGGGTT	GGG	AC	5	Intracellular	TRUE	SD	0.7699853892715509	0	60	2	38	NA	774645\43-STE4b26_79R.ab1	NA	TRUE	TRUE	Moderate editing, proportional knockout. Targets an ITAM. Cryptic donor may disrupt frame. May retain the intron and lead to a stop codon. Would introduce a frame shift if exon is skipped. Knockout is probably due to an NMD mechanism, unless the ITAM appears essential in this molecule. I believe it is among the most important of the complex.	NA	CD3
STE4	B	27	CD3E	1	9	81 CD3E SD BE / ABE 3	CD3E Ex.1 SD C7	BE4	GACTCACCATTTTCTGAAGC	AGG	AC	7	Extracellular	FALSE	SD	0.970569818409518	0	48	0	52	NA	27_PREMIX_22.ab1	NA	TRUE	TRUE	Good editing, does not knockout. Probably because it targets an exon before the ATG codon. Therefore at worst the intron is retained and then the start codon begins. Demonstrates the need to target after the start codon with this approach.	NA	CD3
STE4	B	28	CD3E	8	9	82 CD3E SD BE / ABE 4	CD3E Ex.8 SD C6	BE4	CGTTACCTCATAGTCTGGGT	TGG	AC	6	Intracellular	TRUE	SD	0.8626591525777499	1	71	1	26	NA	774645\44-STE4b28_82R.ab1	NA	TRUE	TRUE	Good editing, proportional knockout. A little lower in donor B. Targets an ITAM. Cryptic donor may disrupt frame. May retain the intron and lead to a stop codon. Would introduce a frame shift if exon is skipped. Knockout is probably due to an NMD mechanism, unless the ITAM appears essential in this molecule. I believe it is among the most important of the complex.	NA	CD3
STE4	B	29	CD3E	2	9	83 CD3E SD BE / ABE 5	CD3E Ex.2 SD C6	BE4	ACTCACCTGATAAGAGGCAG	AGG	AC	6	Extracellular	FALSE	SD	0.0665936130244208	2	35	1	62	NA	773601\32-STE4b29Rev_83Rev.ab1	NA	TRUE	TRUE	High editing, proportional knockout. Likely has a cryptic splice site that either introduces a frameshift or a pmSTOP. Targets very early on in the protein. Best guide to CD3E.	NA	CD3
STE4	B	30	CD3E	5	9	84 CD3E pmSTOP BE 1	CD3E Ex.5 pmSTOP C4	BE4	ACAcAGACACGTGAGTTTAT	NA	AC	4	Extracellular	FALSE	pmSTOP	0.9806929659778753	1	90	1	8	NA	773601\33-STE4b30Rev_84Rev.ab1	NA	TRUE	TRUE	Low editing, no knockout.	NA	CD3
STE4	B	31	CD3E	6	9	86 CD3E pmSTOP BE 3	CD3E Ex.6 pmSTOP C4	BE4	TGCcATAGTATTTCAGATCC	NA	CC	4	Extracellular	FALSE	pmSTOP	0.9840325610519726	2	95	0	2	NA	31_PREMIX_25.ab1	NA	TRUE	TRUE	Low editing, no knockout.	NA	CD3
STE4	B	32	CD3E	7	9	87 CD3E pmSTOP BE 4	CD3E Ex.7 pmSTOP C7	BE4	GTGACAcGAGGAGCGGGTGC	NA	AC	7	Intracellular	FALSE	pmSTOP	0.9328950114798581	0	67	0	33	NA	32_PREMIX_26.ab1	NA	TRUE	TRUE	Moderate editing, the knockout appears lower than expected. Introduces a premature stop at the base of the intracellular domain. May not always be subject to NMD and may form a receptor with a potential non-activity but surface expression. Would be interesting to see if it forms a functional signalling receptor.	NA	CD3
STE4	B	33	CD3E	9	9	88 CD3E pmSTOP BE 5	CD3E Ex.9 pmSTOP C4	BE4	GGCcAGCGGGACCTGTATTC	NA	CC	4	Intracellular	TRUE	pmSTOP	0.9883114172406596	2	97	0	1	NA	773601\34-STE4b33Rev_88Rev.ab1	NA	TRUE	TRUE	No editing, no knockout.	NA	CD3
STE4	B	34	CD247	6	8	98 CD247 SA BE1	CD247 Ex.6 SA C6	BE4	AGTTCCTGCAGAAGAGGGCG	TGG	CC	6	Intracellular	TRUE	SA	0.5807764558547276	1	56	0	43	NA	34_PREMIX_28.ab1	NA	TRUE	TRUE	Good editing, good knockout. Would introduce a mutation that may skip Exon 6. If so the frame would be retained but ITAM2 would be missing. Would be interesting to see what the actual RNA looks like for this protein. Has the potential to indicate this ITAM or the sequence in this exon is required for a full complex formation.	NA	CD3
STE4	B	35	CD247	3	8	99 CD247 SD BE / ABE1	CD247 Ex.3 SD C10	BE4	GCTGACTTACGTTATAGAGC	TGG	AC	10	Intracellular	TRUE	SD	0.9583594239198497	1	91	2	5	NA	STE4b-35_F_PREMIX_15	NA	TRUE	TRUE	NA	NA	CD3
STE4	B	36	CD247	1	8	100 CD247 pmSTOP BE1	CD247 Ex.1 pmSTOP C7	BE4	CAGGCAcAGTTGCCGATTAC	NA	AC	7	Extracellular	FALSE	pmSTOP	0.2176998538927155	3	37	2	59	NA	36_PREMIX_30.ab1	NA	TRUE	TRUE	NA	NA	CD3
STE4	B	37	TRAC	3	4	91 TRAC SA BE 1	TRAC Ex.3 SA C8	BE4	TTCGTATCTGTAAAACCAAG	AGG	TC	8	Transmembrane	FALSE	SA	0.036250991442287626	0	0	0	100	NA	37_PREMIX_31.ab1	NA	TRUE	TRUE	Good editing, good knockout. Skips transmembrane domain. Has been established.	NA	CD3
STE4	B	38	TRAC	1	4	93 TRAC SD BE ABE 1	TRAC Ex.1 SD C5	BE4	CTTACCTGGGCTGGGGAAGA	AGG	AC	5	Extracellular	FALSE	SD	0.07517825088707994	1	27	3	70	NA	773601\36-STE4b38Rev_93Rev.ab1	NA	TRUE	TRUE	Good editing, good knockout. May introduce a pmSTOP from a cryptic splice site in the intron. May skip Exon 2. If exon 2 is skipped it would skip over the 90° helix in the protein. would be interesting to see why that may be important. Maybe it puts the IG domain in a different position.	NA	CD3
STE4	B	40	TRAC	3	4	96 TRAC pmSTOP BE 2	TRAC Ex.3 pmSTOP C4	BE4	TTTcAAAACCTGTCAGTGAT	NA	TC	4	Transmembrane	FALSE	pmSTOP	0.6723022333542059	3	73	0	23	NA	40_PREMIX_34.ab1	NA	TRUE	TRUE	Moderate ediitng, moderate knockout. Can also grab a donor from TBE paper. Appears to truncate the protein in the transmembrane domain so it likely cannot go all the way through the membrane.	NA	CD3
STE3	A	1	B2M	2	4	11. B2M SA ABE #2	B2M Ex.2 SA A4	ABE7.10	CTCAGGTACTCCAAAGATTC	NGG	CA	4	Extracellular	FALSE	SA	0.9411764705882353	89	2	3	6	NA	STE3-1_F_PREMIX_1.ab1	NA	TRUE	TRUE	NA	NA	B2M
STE3	A	2	B2M	2	4	20. B2M SD BE / ABE #1	B2M Ex.2 SD A4	ABE7.10	CTTACCCCACTTAACTATCT	NGG	TA	4	Extracellular	FALSE	SD	0.87203302373581	90	4	6	0	NA	STE3-2_R_PREMIX_4.ab1	NA	TRUE	TRUE	NA	NA	B2M
STE3	A	3	B2M	1	4	21. B2M SD BE / ABE #2	B2M Ex.1 SD A5	ABE7.10	ACTCACGCTGGATAGCCTCC	NGG	CA	5	Extracellular	FALSE	SD	0.9659442724458204	94	0	6	0	NA	4 Round 1_A01.ab1	NA	TRUE	TRUE	No editing, no knockout.	NA	B2M
STE3	A	4	B2M	2	4	22. B2M SD BE / ABE #3	B2M Ex.2 SD A3	ABE7.10	TTACCCCACTTAACTATCTT	NGG	TA	3	Extracellular	FALSE	SD	1	35	2	62	0	NA	STE3_4_PREMIX_1_Redo_1.ab1	NA	TRUE	TRUE	Good editing, no knockout. If editing then it probably retains the intron which results in a stop codon after 7 amino acids. The WT protein only has enother 4 proteins left. It probably just forms a protein that can make a mature MHC complex.	NA	B2M
STE3	A	5	CD3D	3	5	33. CD3D SA ABE #5	CD3D Ex.3 SA A4	ABE7.10	CACAGTGTGCCAGAGCTGTG	NGG	CA	4	Extracellular	FALSE	SA	0.9857578840284843	82	6	10	0	NA	774645\5-STE35_44F.ab1	NA	TRUE	TRUE	NA	NA	CD3
STE3	A	6	CD3D	1	5	39. CD3D SD BE / ABE #1	CD3D Ex.1 SD A7	ABE7.10	AGCCTTACCTTGCGAGAGAA	NGG	TA	7	Extracellular	FALSE	SD	0.8921668362156664	14	5	78	3	NA	4 Round 1_A04.ab1	NA	TRUE	TRUE	High editing, low knockout. There may be two adjacent splice donors which may become active. The first would result in a 5 amino acid insertion that may retain the functionality of the protein.	NA	CD3
STE3	A	7	CD3G	3	7	53. CD3G SA ABE #5	CD3G Ex.3 SA A4	ABE7.10	TTCAGGAAACCACTTGGTTA	NGG	CA	4	Extracellular	FALSE	SA	0.9816887080366226	90	4	3	4	NA	4 Round 1_A05.ab1	NA	TRUE	TRUE	No editing, no knockout.	NA	CD3
STE3	A	8	CD3G	3	7	59. CD3G SD BE / ABE #1	CD3G Ex.3 SD A5	ABE7.10	ACATACTTCTGTAATACACT	NGG	TA	5	Extracellular	FALSE	SD	0.13123092573753817	8	2	88	3	NA	4 Round 1_A06.ab1	NA	TRUE	TRUE	High editing, high knockout. If splice donor is disrupted it appears to run into the intron and hit a stop codon 3 codons in. Alternatively if a cryptic splice site is activated it will induce a 4bp frameshift.	NA	CD3
STE3	A	9	CD3G	5	7	60. CD3G SD BE / ABE #2	CD3G Ex.5 SD A9	ABE7.10	ATCCCCTTACCTGGTAGAGC	NGG	TA	9	Intracellular	TRUE	SD	0.9959308240081385	100	0	0	0	NA	4 Round 1_A07.ab1	NA	TRUE	TRUE	No editing, no knockout	NA	CD3
STE3	A	10	CD3E	4	9	69. CD3E SA ABE #1	CD3E Ex.4 SA A7	ABE7.10	CTTTTCAGGTAATGAAGAAA	NGG	CA	7	Extracellular	FALSE	SA	0.9898270600203459	100	0	0	0	NA	51_PREMIX_Plate_Plate 01_F07.ab1	NA	TRUE	TRUE	No editing, no knockout	NA	CD3
STE3	A	11	CD3E	4	9	70. CD3E SA ABE #2	CD3E Ex.4 SA A6	ABE7.10	TTTTCAGGTAATGAAGAAAT	NGG	CA	6	Extracellular	FALSE	SA	0.9857578840284843	67	0	33	0	NA	STE3_11_PREMIX_3_Redo_1.ab1	NA	TRUE	TRUE	Low editing, no knockout. If Exon 5 is skipped 6 amino acids are dropped and the reading frame is retained. ALso in an early part of the molecule that doesn't crystallize so likely not critical for complex formation.	NA	CD3
STE3	A	12	CD3E	8	9	71. CD3E SA ABE #3	CD3E Ex.8 SA A5	ABE7.10	CCGCAGGACAAAACAAGGAG	NGG	CA	5	Intracellular	FALSE	SA	1	100	0	0	0	NA	4 Round 1_A08.ab1	NA	TRUE	TRUE	No editing, no knockout.	NA	CD3
STE3	A	13	CD3E	8	9	79. CD3E SD BE / ABE #1	CD3E Ex.8 SD A4	ABE7.10	GTTACCTCATAGTCTGGGTT	NGG	TA	4	Intracellular	TRUE	SD	0.9949135300101729	82	4	11	3	NA	4 Round 1_A09.ab1	NA	TRUE	TRUE	Modest editing, no knockout. Inreresting as skipping exon would mess up the frame and delete half of the ITAM. Cryptic splice sites would also itnroduce frameshifts. Would suggest that the identitty of intrracellular domain is highly flexible and independent for receptor surface localization. i.e. can be modified.	NA	CD3
STE3	A	14	CD3E	1	9	81. CD3E SD BE / ABE #3	CD3E Ex.1 SD A6	ABE7.10	GACTCACCATTTTCTGAAGC	NGG	CA	6	UTR	FALSE	SD	0.9979654120040692	72	0	28	0	NA	4 Round 1_A10.ab1	NA	TRUE	TRUE	High editing, barely any knockout. This would produce a variant in the 5' UTR that would result in no effect on editing.	NA	CD3
STE3	A	15	CD3E	8	9	82. CD3E SD BE / ABE #4	CD3E Ex.8 SD A5	ABE7.10	CGTTACCTCATAGTCTGGGT	NGG	TA	5	Intracellular	TRUE	SD	0.8962360122075279	51	4	42	3	NA	4 Round 1_A11.ab1	NA	TRUE	TRUE	Good editing, barely any knockout. Same story with guide 79. nreresting as skipping exon would mess up the frame and delete half of the ITAM. Cryptic splice sites would also itnroduce frameshifts. Would suggest that the identitty of intrracellular domain is highly flexible and independent for receptor surface localization. i.e. can be modified.	NA	CD3
STE3	A	16	CD3E	2	9	83. CD3E SD BE / ABE #5	CD3E Ex.2 SD A5	ABE7.10	ACTCACCTGATAAGAGGCAG	NGG	CA	5	Extracellular	FALSE	SD	0.2451678535096643	9	4	86	1	NA	4 Round 1_A12.ab1	NA	TRUE	TRUE	High editing, high knockout. The ablation of the splice site in exon 2 will likely result in a 4bp frameshift as it hits a cryptic splice site early in the molecule, or it will run into the intron and hit a stop codon three codons in.	NA	CD3
STE3	A	17	TRAC	1	4	93. TRAC SD BE / ABE #1	TRAC Ex.1 SD A4	ABE7.10	CTTACCTGGGCTGGGGAAGA	NGG	TA	4	Extracellular	FALSE	SD	0.8626653102746694	62	3	30	4	NA	4 Round 1_B01.ab1	NA	TRUE	TRUE	Low editing, proportionally low knockout. Liekly disrupts the codon and either deletes the first exon of the hinge between the Ig domain adn the trnasmembrane domain, or produces a cryptic splice site inside the intron that will disrupt the frame, or reads into a stop codon many amino acids in.	NA	CD3
STE3	A	18	CD247	3	8	97. CD247 SA ABE #1	CD247 Ex.3 SA A9	ABE7.10	CTGTTATAGGAGCTCAATCT	NGG	TA	8	Intracellular	TRUE	SA	0.943031536113937	65	0	34	1	NA	774645\6-STE318_99F.ab1	NA	TRUE	TRUE	Moderate editing, but low proportional knockout. Exon is 22bp if skipped, would disrupt frame. However, in the first ITAM. Knockout would suggest intracellular not necessary for surface presentation. Interesting to see if active.	NA	CD3
STE3	A	19	CD247	4	8	99. CD247 SD BE / ABE #1	CD247 Ex.4 SD A8	ABE7.10	GCTGACTTACGTTATAGAGC	NGG	TA	9	Intracellular	TRUE	SD	0.9989827060020346	91	2	5	2	NA	774645\35-STE319_97R.ab1	NA	TRUE	TRUE	No editing of target, no knockout.	NA	CD3
STE3	B	1	B2M	2	4	11. B2M SA ABE #2	B2M Ex.2 SA A4	ABE7.10	CTCAGGTACTCCAAAGATTC	NGG	CA	4	Extracellular	FALSE	SA	1	82	0	0	18	NA	774645\31-STE329_27R.ab1	NA	TRUE	TRUE	NA	NA	B2M
STE3	B	2	B2M	2	4	20. B2M SD BE / ABE #1	B2M Ex.2 SD A4	ABE7.10	CTTACCCCACTTAACTATCT	NGG	TA	4	Extracellular	FALSE	SD	0.9151329243353783	82	1	15	2	NA	STE3-30_F_PREMIX_5.ab1	NA	TRUE	TRUE	NA	NA	B2M
STE3	B	3	B2M	1	4	21. B2M SD BE / ABE #2	B2M Ex.1 SD A5	ABE7.10	ACTCACGCTGGATAGCCTCC	NGG	CA	5	Extracellular	FALSE	SD	0.9642126789366053	96	0	4	0	NA	4 Round 1_B11.ab1	NA	TRUE	TRUE	No editing, no knockout.	NA	B2M
STE3	B	4	B2M	2	4	22. B2M SD BE / ABE #3	B2M Ex.2 SD A3	ABE7.10	TTACCCCACTTAACTATCTT	NGG	TA	3	Extracellular	FALSE	SD	0.9877300613496932	36	3	61	0	NA	4 Round 1_B12.ab1	NA	TRUE	TRUE	GOod editing, no knockout. If editing then it probably retains the intron which results in a stop codon after 7 amino acids. The WT protein only has enother 4 proteins left. It probably just forms a protein that can make a mature MHC complex.	High editing at a different A	B2M
STE3	B	5	CD3D	3	5	33. CD3D SA ABE #5	CD3D Ex.3 SA A4	ABE7.10	CACAGTGTGCCAGAGCTGTG	NGG	CA	4	Extracellular	FALSE	SA	0.9755600814663951	83	6	11	0	NA	774645\9-STE333_44F.ab1	NA	TRUE	TRUE	NA	NA	CD3
STE3	B	6	CD3D	1	5	39. CD3D SD BE / ABE #1	CD3D Ex.1 SD A7	ABE7.10	AGCCTTACCTTGCGAGAGAA	NGG	TA	7	Extracellular	FALSE	SD	0.8034623217922607	9	5	82	3	NA	4 Round 1_C02.ab1	NA	TRUE	TRUE	High editing, low knockout. There may be two adjacent splice donors which may become active. The first would result in a 5 amino acid insertion that may retain the functionality of the protein.	NA	CD3
STE3	B	7	CD3G	3	7	53. CD3G SA ABE #5	CD3G Ex.3 SA A4	ABE7.10	TTCAGGAAACCACTTGGTTA	NGG	CA	4	Extracellular	FALSE	SA	0.9969450101832994	91	3	3	3	NA	4 Round 1_C03.ab1	NA	TRUE	TRUE	No editing, no knockout.	NA	CD3
STE3	B	8	CD3G	3	7	59. CD3G SD BE / ABE #1	CD3G Ex.3 SD A5	ABE7.10	ACATACTTCTGTAATACACT	NGG	TA	5	Extracellular	FALSE	SD	0.0445010183299389	5	2	90	3	NA	4 Round 1_C04.ab1	NA	TRUE	TRUE	High editing, high knockout. If splice donor is disrupted it appears to run into the intron and hit a stop codon 3 codons in. Alternatively if a cryptic splice site is activated it will induce a 4bp frameshift.	NA	CD3
STE3	B	9	CD3G	5	7	60. CD3G SD BE / ABE #2	CD3G Ex.5 SD A9	ABE7.10	ATCCCCTTACCTGGTAGAGC	NGG	TA	9	Intracellular	TRUE	SD	0.9867617107942974	89	4	4	3	NA	4 Round 1_C05.ab1	NA	TRUE	TRUE	No editing, no knockout	NA	CD3
STE3	B	10	CD3E	4	9	69. CD3E SA ABE #1	CD3E Ex.4 SA A7	ABE7.10	CTTTTCAGGTAATGAAGAAA	NGG	CA	7	Extracellular	FALSE	SA	1	100	0	0	0	NA	STE3_38_PREMIX_2_Redo_1.ab1	NA	TRUE	TRUE	No editing, no knockout	NA	CD3
STE3	B	11	CD3E	4	9	70. CD3E SA ABE #2	CD3E Ex.4 SA A6	ABE7.10	TTTTCAGGTAATGAAGAAAT	NGG	CA	6	Extracellular	FALSE	SA	0.9867617107942974	58	0	42	0	NA	STE3_39_PREMIX_4_Redo_1.ab1	NA	TRUE	TRUE	Low editing, no knockout. If Exon 5 is skipped 6 amino acids are dropped and the reading frame is retained. ALso in an early part of the molecule that doesn't crystallize so likely not critical for complex formation.	NA	CD3
STE3	B	12	CD3E	8	9	71. CD3E SA ABE #3	CD3E Ex.8 SA A5	ABE7.10	CCGCAGGACAAAACAAGGAG	NGG	CA	5	Intracellular	FALSE	SA	0.9857433808553971	88	4	7	1	NA	4 Round 1_C06.ab1	NA	TRUE	TRUE	No editing, no knockout.	NA	CD3
STE3	B	13	CD3E	8	9	79. CD3E SD BE / ABE #1	CD3E Ex.8 SD A4	ABE7.10	GTTACCTCATAGTCTGGGTT	NGG	TA	4	Intracellular	TRUE	SD	0.9775967413441955	80	3	14	3	NA	4 Round 1_C07.ab1	NA	TRUE	TRUE	Modest editing, no knockout. Inreresting as skipping exon would mess up the frame and delete half of the ITAM. Cryptic splice sites would also itnroduce frameshifts. Would suggest that the identitty of intrracellular domain is highly flexible and independent for receptor surface localization. i.e. can be modified.	NA	CD3
STE3	B	14	CD3E	1	9	81. CD3E SD BE / ABE #3	CD3E Ex.1 SD A6	ABE7.10	GACTCACCATTTTCTGAAGC	NGG	CA	6	UTR	FALSE	SD	0.7932790224032586	55	0	44	1	NA	4 Round 1_C08.ab1	NA	TRUE	TRUE	High editing, barely any knockout. This would produce a variant in the 5' UTR that would result in no effect on editing.	NA	CD3
STE3	B	15	CD3E	8	9	82. CD3E SD BE / ABE #4	CD3E Ex.8 SD A5	ABE7.10	CGTTACCTCATAGTCTGGGT	NGG	TA	5	Intracellular	TRUE	SD	0.8268839103869654	43	3	52	3	NA	4 Round 1_C09.ab1	NA	TRUE	TRUE	Good editing, barely any knockout. Same story with guide 79. nreresting as skipping exon would mess up the frame and delete half of the ITAM. Cryptic splice sites would also itnroduce frameshifts. Would suggest that the identitty of intrracellular domain is highly flexible and independent for receptor surface localization. i.e. can be modified.	NA	CD3
STE3	B	16	CD3E	2	9	83. CD3E SD BE / ABE #5	CD3E Ex.2 SD A5	ABE7.10	ACTCACCTGATAAGAGGCAG	NGG	CA	5	Extracellular	FALSE	SD	0.07342158859470468	7	4	89	0	NA	4 Round 1_C10.ab1	NA	TRUE	TRUE	High editing, high knockout. The ablation of the splice site in exon 2 will likely result in a 4bp frameshift as it hits a cryptic splice site early in the molecule, or it will run into the intron and hit a stop codon three codons in.	NA	CD3
STE3	B	17	TRAC	1	4	93. TRAC SD BE / ABE #1	TRAC Ex.1 SD A4	ABE7.10	CTTACCTGGGCTGGGGAAGA	NGG	TA	4	Extracellular	FALSE	SD	0.840122199592668	61	4	31	3	NA	4 Round 1_C11.ab1	NA	TRUE	TRUE	Low editing, proportionally low knockout. Liekly disrupts the codon and either deletes the first exon of the hinge between the Ig domain adn the trnasmembrane domain, or produces a cryptic splice site inside the intron that will disrupt the frame, or reads into a stop codon many amino acids in.	NA	CD3
STE3	B	18	CD247	3	8	97. CD247 SA ABE #1	CD247 Ex.3 SA A9	ABE7.10	CTGTTATAGGAGCTCAATCT	NGG	TA	8	Intracellular	TRUE	SA	0.8757637474541752	62	3	35	1	NA	774645\10-STE346_99F.ab1	NA	TRUE	TRUE	NA	NA	CD3
STE3	B	19	CD247	4	8	99. CD247 SD BE / ABE #1	CD247 Ex.4 SD A8	ABE7.10	GCTGACTTACGTTATAGAGC	NGG	TA	9	Intracellular	TRUE	SD	0.960285132382892	92	2	2	3	NA	774645\11-STE347_99F.ab1	NA	TRUE	TRUE	NA	NA	CD3
STE2	A	1	CD3G	1	7	CD3G_Ex.1_Cas9	CD3G Ex.1 Cas9	Cas9	ACTGACATGGAACAGGGGAA	NGG	NA	NA	Extracellular	NA	Control	0.4435483870967742	NA	NA	NA	NA	87	1_STE2-1_64CD3GpmSTOPBE.ab1	21_STE2-13_64CD3GSTOPBE.ab1	TRUE	TRUE	NA	NA	CD3
STE2	A	2	CD3G	3	7	CD3G_Ex.3_Cas9	CD3G Ex.3 Cas9	Cas9	AGTCATACACCTTAACCAAG	NGG	NA	NA	Extracellular	NA	Control	0.10786290322580644	NA	NA	NA	NA	89	2_STE2-2_57CD3GSABE4.ab1	22_STE2-14_57CD3GSABE4.ab1	TRUE	TRUE	NA	NA	CD3
STE2	A	3	CD3D	1	5	CD3D_Ex.1_Cas9	CD3D Ex.1 Cas9	Cas9	AGCCTTACCTTGCGAGAGAA	NGG	NA	NA	Extracellular	NA	Control	0.46572580645161293	NA	NA	NA	NA	89	3_STE2-3_39CD3DSDBE-ABE.ab1	23_STE2-27_39CD3DSDABE.ab1	TRUE	TRUE	NA	NA	CD3
STE2	A	4	CD3D	3	5	CD3D_Ex.3_Cas9	CD3D Ex.3 Cas9	Cas9	GGAGCTGGATCCAGCCACCG	NGG	NA	NA	Transmembrane	NA	Control	0.06592741935483871	NA	NA	NA	NA	87	CD3D_Ex3_A.ab1	CD3D_Ex3_ctrl.ab1	TRUE	TRUE	NA	PCR product appears contaminated, redesign primers or touchdown	CD3
STE2	A	5	CD3E	3	9	CD3E_Ex.3_Cas9	CD3E Ex.3 Cas9	Cas9	ATTTTCTAGTTGGCGTTTGG	NGG	NA	NA	Extracellular	NA	Control	0.8840725806451613	NA	NA	NA	NA	33	5_STE2-5_CD3EEx3.ab1	25_STE2-13_CD3EEx3.ab1	TRUE	TRUE	NA	NA	CD3
STE2	A	6	CD3E	6	9	CD3E_Ex.6_Cas9	CD3E Ex.6 Cas9	Cas9	AGGGCATGTCAATATTACTG	NGG	NA	NA	Extracellular	NA	Control	2.0161290322580645e-4	NA	NA	NA	NA	71	CD3E_Ex6_A.ab1	CD3E_Ex6_ctrl.ab1	TRUE	TRUE	NA	50°C worked, need to sequence	CD3
STE2	A	7	TRBC	1	4	TRBC1_Ex.1_Cas9	TRBC1 Ex.1 Cas9	Cas9	CCACACCCAAAAGGCCACAC	NGG	NA	NA	Extracellular	NA	Control	0.007661290322580645	NA	NA	NA	NA	81	TRBC1_Ex1_A.ab1	TRBC1_Ex1_ctrl.ab1	TRUE	TRUE	NA	50°C worked, need to sequence	CD3
STE2	A	8	TRBC	3	4	TRBC1_Ex.3_Cas9	TRBC1 Ex.3 Cas9	Cas9	CATAGAGGATGGTGGCAGAC	NGG	NA	NA	Transmembrane	NA	Control	0.03366935483870968	NA	NA	NA	NA	78	TRBC1_Ex3_A.ab1	TRBC1_Ex3_ctrl.ab1	TRUE	TRUE	NA	One of two 50°C worked, need to sequence	CD3
STE2	A	7	TRBC	1	4	TRBC2_Ex.1_Cas9	TRBC2 Ex.1 Cas9	Cas9	CCACACCCAAAAGGCCACAC	NGG	NA	NA	Extracellular	NA	Control	0.007661290322580645	NA	NA	NA	NA	87	TRBC2_Ex1_A.ab1	TRBC2_Ex1_ctrl.ab1	TRUE	TRUE	NA	NA	CD3
STE2	A	8	TRBC	3	4	TRBC2_Ex.3_Cas9	TRBC2 Ex.3 Cas9	Cas9	CATAGAGGATGGTGGCAGAC	NGG	NA	NA	Transmembrane	NA	Control	0.03366935483870968	NA	NA	NA	NA	89.8	TRBC2_Ex3_A.ab1	TRBC2_Ex3_ctrl.ab1	TRUE	TRUE	NA	Used TIDE	CD3
STE2	A	9	CD247	1	8	CD247_Ex.1_Cas9	CD247 Ex.1 Cas9	Cas9	GTGGAAGGCGCTTTTCACCG	NGG	NA	NA	Extracellular	NA	Control	0.04395161290322581	NA	NA	NA	NA	95	6_STE2-9_CD247Ex1.ab1	26_STE2-13_CD247Ex1.ab1	TRUE	TRUE	NA	NA	CD3
STE2	A	10	CD247	2	8	CD247_Ex.2_Cas9	CD247 Ex.2 Cas9	Cas9	CACCTTCACTCTCAGGAACA	NGG	NA	NA	Intracellular	NA	Control	0.019354838709677417	NA	NA	NA	NA	95	STE2-10_F_PREMIX_3.ab1	WT_CD247_F_PREMIX_1.ab1	TRUE	TRUE	NA	Good Seq. 1/21/20.Used TIDE	CD3
STE2	A	11	TRAC	1	4	TRAC_In.1_Cas9	TRAC In.1 Cas9	Cas9	TCAGGGTTCTGGATATCTGT	NGG	NA	NA	Extracellular	NA	Control	0.06149193548387096	NA	NA	NA	NA	98	7_STE2-11_TRACEx1.ab1	27_STE2-27_TRACEx1.ab1	TRUE	TRUE	NA	Had to use TIDE to analyze	CD3
STE2	A	12	TRAC	1	4	TRAC_Ex.1_Cas9	TRAC Ex.1 Cas9	Cas9	TCTCTCAGCTGGTACACGGC	NGG	NA	NA	Extracellular	NA	Control	0.02036290322580645	NA	NA	NA	NA	89	8_STE2-12_TRACEx1.ab1	27_STE2-27_TRACEx1.ab1	TRUE	TRUE	NA	NA	CD3
STE2	A	13	AAVS1	1	1	AAVS1	AAVS1	Cas9	GTCACCAATCCTGTCCCTAG	NGG	NA	NA	Intron	NA	Control	0.9919354838709677	NA	NA	NA	NA	69	9_STE2-13_AAVS1.ab1	28_STE2-1_AAVS1.ab1	TRUE	TRUE	NA	NA	CD3
STE2	A	14	AAVS1	1	1	AAVS1	AAVS1	Cas9	GTCACCAATCCTGTCCCTAG	NGG	NA	NA	Intron	NA	Control	1	NA	NA	NA	NA	71	10_STE2-14_AAVS1.ab1	28_STE2-1_AAVS1.ab1	TRUE	TRUE	NA	NA	CD3
STE2	B	1	CD3G	1	7	CD3G_Ex.1_Cas9	CD3G Ex.1 Cas9	Cas9	ACTGACATGGAACAGGGGAA	NGG	NA	NA	Extracellular	NA	Control	0.4692144373673036	NA	NA	NA	NA	85	19_STE2-27_AAVS1.ab1	21_STE2-13_64CD3GSTOPBE.ab1	TRUE	TRUE	NA	NA	CD3
STE2	B	2	CD3G	3	7	CD3G_Ex.3_Cas9	CD3G Ex.3 Cas9	Cas9	AGTCATACACCTTAACCAAG	NGG	NA	NA	Extracellular	NA	Control	0.13588110403397027	NA	NA	NA	NA	87	20_STE2-28_AAVS1.ab1	22_STE2-14_57CD3GSABE4.ab1	TRUE	TRUE	NA	NA	CD3
STE2	B	3	CD3D	1	5	CD3D_Ex.1_Cas9	CD3D Ex.1 Cas9	Cas9	AGCCTTACCTTGCGAGAGAA	NGG	NA	NA	Extracellular	NA	Control	0.5191082802547771	NA	NA	NA	NA	87	13_STE2-17_39CD3DSDABE.ab1	23_STE2-27_39CD3DSDABE.ab1	TRUE	TRUE	NA	NA	CD3
STE2	B	4	CD3D	3	5	CD3D_Ex.3_Cas9	CD3D Ex.3 Cas9	Cas9	GGAGCTGGATCCAGCCACCG	NGG	NA	NA	Transmembrane	NA	Control	0.06772823779193206	NA	NA	NA	NA	85	CD3D_Ex3_B.ab1	CD3D_Ex3_ctrl.ab1	TRUE	TRUE	NA	PCR product appears contaminated, redesign primers or touchdown	CD3
STE2	B	5	CD3E	3	9	CD3E_Ex.3_Cas9	CD3E Ex.3 Cas9	Cas9	ATTTTCTAGTTGGCGTTTGG	NGG	NA	NA	Extracellular	NA	Control	0.9352441613588109	NA	NA	NA	NA	34	15_STE2-19_CD3EEx3.ab1	25_STE2-13_CD3EEx3.ab1	TRUE	TRUE	NA	NA	CD3
STE2	B	6	CD3E	6	9	CD3E_Ex.6_Cas9	CD3E Ex.6 Cas9	Cas9	AGGGCATGTCAATATTACTG	NGG	NA	NA	Extracellular	NA	Control	0.008067940552016985	NA	NA	NA	NA	84	CD3E_Ex6_B.ab1	CD3E_Ex6_ctrl.ab1	TRUE	TRUE	NA	50°C worked, need to sequence	CD3
STE2	B	7	TRBC	1	4	TRBC1_Ex.1_Cas9	TRBC1 Ex.1 Cas9	Cas9	CCACACCCAAAAGGCCACAC	NGG	NA	NA	Extracellular	NA	Control	0.008174097664543524	NA	NA	NA	NA	78	TRBC1_Ex1_B.ab1	TRBC1_Ex1_ctrl.ab1	TRUE	TRUE	NA	50°C worked, need to sequence	CD3
STE2	B	8	TRBC	3	4	TRBC1_Ex.3_Cas9	TRBC1 Ex.3 Cas9	Cas9	CATAGAGGATGGTGGCAGAC	NGG	NA	NA	Transmembrane	NA	Control	0	NA	NA	NA	NA	81	TRBC1_Ex3_B.ab1	TRBC1_Ex3_ctrl.ab1	TRUE	TRUE	NA	One of two 50°C worked, need to sequence	CD3
STE2	B	7	TRBC	1	4	TRBC2_Ex.1_Cas9	TRBC2 Ex.1 Cas9	Cas9	CCACACCCAAAAGGCCACAC	NGG	NA	NA	Extracellular	NA	Control	0.008174097664543524	NA	NA	NA	NA	84	TRBC2_Ex1_B.ab1	TRBC2_Ex1_ctrl.ab1	TRUE	TRUE	NA	NA	CD3
STE2	B	8	TRBC	3	4	TRBC2_Ex.3_Cas9	TRBC2 Ex.3 Cas9	Cas9	CATAGAGGATGGTGGCAGAC	NGG	NA	NA	Transmembrane	NA	Control	0	NA	NA	NA	NA	84	TRBC2_Ex3_B.ab1	TRBC2_Ex3_ctrl.ab1	TRUE	TRUE	NA	NA	CD3
STE2	B	9	CD247	1	8	CD247_Ex.1_Cas9	CD247 Ex.1 Cas9	Cas9	GTGGAAGGCGCTTTTCACCG	NGG	NA	NA	Extracellular	NA	Control	0.06263269639065817	NA	NA	NA	NA	98	16_STE2-23_CD247Ex1.ab1	26_STE2-13_CD247Ex1.ab1	TRUE	TRUE	NA	NA	CD3
STE2	B	10	CD247	2	8	CD247_Ex.2_Cas9	CD247 Ex.2 Cas9	Cas9	CACCTTCACTCTCAGGAACA	NGG	NA	NA	Intracellular	NA	Control	0.03917197452229299	NA	NA	NA	NA	97.2	STE2-24_R_PREMIX_8.ab1	WT_CD247_R_PREMIX_2.ab1	TRUE	TRUE	NA	Good Seq. 1/21/20	CD3
STE2	B	11	TRAC	1	4	TRAC_In.1_Cas9	TRAC In.1 Cas9	Cas9	TCAGGGTTCTGGATATCTGT	NGG	NA	NA	Extracellular	NA	Control	0.07144373673036093	NA	NA	NA	NA	93	17_STE2-25_TRACEx1.ab1	27_STE2-27_TRACEx1.ab1	TRUE	TRUE	NA	Had to use TIDE to analyze	CD3
STE2	B	12	TRAC	1	4	TRAC_Ex.1_Cas9	TRAC Ex.1 Cas9	Cas9	TCTCTCAGCTGGTACACGGC	NGG	NA	NA	Extracellular	NA	Control	0.02484076433121019	NA	NA	NA	NA	90	18_STE2-26_TRACEx1.ab1	27_STE2-27_TRACEx1.ab1	TRUE	TRUE	NA	NA	CD3
STE2	B	13	AAVS1	1	1	AAVS1	AAVS1	Cas9	GTCACCAATCCTGTCCCTAG	NGG	NA	NA	Intron	NA	Control	0.975583864118896	NA	NA	NA	NA	71	11_STE2-15_64CD3GSTOPBE.ab1	28_STE2-1_AAVS1.ab1	TRUE	TRUE	NA	NA	CD3
STE2	B	14	AAVS1	1	1	AAVS1	AAVS1	Cas9	GTCACCAATCCTGTCCCTAG	NGG	NA	NA	Intron	NA	Control	1	NA	NA	NA	NA	68	12_STE2-16_57CD3GSABE4.ab1	28_STE2-1_AAVS1.ab1	TRUE	TRUE	NA	NA	CD3
