## Additional file 4 for "CRISPR-Cas9 cytidine and adenosine base editing of splice-sites mediates highly-efficient disruption of proteins in primary cells"

Position	A	C	G	T	Cas9	Protospacer	Length	PAM	Indel %	Upstream	Downstream	Guide_Delivery	Guide_Expression	Enzyme	Enzyme_Delivery	Enzyme_Expression	Gene/Site	Cell type	Paper	Figure
2	2	78	3	17	NA	TCGATCTATGAAAAAGACAG	20	TGG	NA	NA	NA	NA	NA	BE4max	NA	NA	NA	T-cell	this work	NA
6	2	3	5	90	NA	TCGATCTATGAAAAAGACAG	20	TGG	NA	NA	NA	NA	NA	BE4max	NA	NA	NA	T-cell	this work	NA
2	0	100	0	0	NA	ACTCACGCTGGATAGCCTCC	20	AGG	NA	NA	NA	NA	NA	BE4max	NA	NA	NA	T-cell	this work	NA
4	0	7	0	93	NA	ACTCACGCTGGATAGCCTCC	20	AGG	NA	NA	NA	NA	NA	BE4max	NA	NA	NA	T-cell	this work	NA
6	0	2	0	98	NA	ACTCACGCTGGATAGCCTCC	20	AGG	NA	NA	NA	NA	NA	BE4max	NA	NA	NA	T-cell	this work	NA
8	0	96	0	4	NA	ACTCACGCTGGATAGCCTCC	20	AGG	NA	NA	NA	NA	NA	BE4max	NA	NA	NA	T-cell	this work	NA
4	1	83	0	15	NA	TTACCCCACTTAACTATCTT	20	GGG	NA	NA	NA	NA	NA	BE4max	NA	NA	NA	T-cell	this work	NA
5	0	43	0	56	NA	TTACCCCACTTAACTATCTT	20	GGG	NA	NA	NA	NA	NA	BE4max	NA	NA	NA	T-cell	this work	NA
6	1	7	3	89	NA	TTACCCCACTTAACTATCTT	20	GGG	NA	NA	NA	NA	NA	BE4max	NA	NA	NA	T-cell	this work	NA
7	2	20	1	77	NA	TTACCCCACTTAACTATCTT	20	GGG	NA	NA	NA	NA	NA	BE4max	NA	NA	NA	T-cell	this work	NA
9	3	82	0	15	NA	TTACCCCACTTAACTATCTT	20	GGG	NA	NA	NA	NA	NA	BE4max	NA	NA	NA	T-cell	this work	NA
2	2	94	2	2	NA	ACCcAGACACATAGCAATTC	20	NA	NA	NA	NA	NA	NA	BE4max	NA	NA	NA	T-cell	this work	NA
3	1	97	1	2	NA	ACCcAGACACATAGCAATTC	20	NA	NA	NA	NA	NA	NA	BE4max	NA	NA	NA	T-cell	this work	NA
4	1	95	0	3	NA	ACCcAGACACATAGCAATTC	20	NA	NA	NA	NA	NA	NA	BE4max	NA	NA	NA	T-cell	this work	NA
8	1	95	0	4	NA	ACCcAGACACATAGCAATTC	20	NA	NA	NA	NA	NA	NA	BE4max	NA	NA	NA	T-cell	this work	NA
3	1	97	1	1	NA	GGCACACTGTGGGGGAAGGG	20	AGG	NA	NA	NA	NA	NA	BE4max	NA	NA	NA	T-cell	this work	NA
5	1	96	2	2	NA	GGCACACTGTGGGGGAAGGG	20	AGG	NA	NA	NA	NA	NA	BE4max	NA	NA	NA	T-cell	this work	NA
7	3	93	1	3	NA	GGCACACTGTGGGGGAAGGG	20	AGG	NA	NA	NA	NA	NA	BE4max	NA	NA	NA	T-cell	this work	NA
4	2	84	0	14	NA	TTACCcCACTTAACTATCTT	20	GGG	NA	NA	NA	NA	NA	BE4max	NA	NA	NA	T-cell	this work	NA
5	0	45	0	55	NA	TTACCcCACTTAACTATCTT	20	GGG	NA	NA	NA	NA	NA	BE4max	NA	NA	NA	T-cell	this work	NA
6	2	9	3	87	NA	TTACCcCACTTAACTATCTT	20	GGG	NA	NA	NA	NA	NA	BE4max	NA	NA	NA	T-cell	this work	NA
7	2	21	1	76	NA	TTACCcCACTTAACTATCTT	20	GGG	NA	NA	NA	NA	NA	BE4max	NA	NA	NA	T-cell	this work	NA
9	4	81	1	14	NA	TTACCcCACTTAACTATCTT	20	GGG	NA	NA	NA	NA	NA	BE4max	NA	NA	NA	T-cell	this work	NA
3	0	95	1	4	NA	AGCCTTACCTTGCGAGAGAA	20	GGG	NA	NA	NA	NA	NA	BE4max	NA	NA	NA	T-cell	this work	NA
4	0	44	4	52	NA	AGCCTTACCTTGCGAGAGAA	20	GGG	NA	NA	NA	NA	NA	BE4max	NA	NA	NA	T-cell	this work	NA
8	2	44	1	54	NA	AGCCTTACCTTGCGAGAGAA	20	GGG	NA	NA	NA	NA	NA	BE4max	NA	NA	NA	T-cell	this work	NA
9	1	40	2	58	NA	AGCCTTACCTTGCGAGAGAA	20	GGG	NA	NA	NA	NA	NA	BE4max	NA	NA	NA	T-cell	this work	NA
13	3	89	3	4	NA	AGCCTTACCTTGCGAGAGAA	20	GGG	NA	NA	NA	NA	NA	BE4max	NA	NA	NA	T-cell	this work	NA
2	1	75	2	22	NA	TCTATcAGGTGAGCGTTGAG	20	NA	NA	NA	NA	NA	NA	BE4max	NA	NA	NA	T-cell	this work	NA
6	2	12	2	83	NA	TCTATcAGGTGAGCGTTGAG	20	NA	NA	NA	NA	NA	NA	BE4max	NA	NA	NA	T-cell	this work	NA
5	4	14	3	79	NA	GATGCTcAGTACAGCCACCT	20	NA	NA	NA	NA	NA	NA	BE4max	NA	NA	NA	T-cell	this work	NA
7	2	12	4	81	NA	GATGCTcAGTACAGCCACCT	20	NA	NA	NA	NA	NA	NA	BE4max	NA	NA	NA	T-cell	this work	NA
12	1	97	0	2	NA	GATGCTcAGTACAGCCACCT	20	NA	NA	NA	NA	NA	NA	BE4max	NA	NA	NA	T-cell	this work	NA
4	0	85	2	13	NA	GAGCCcAGTTTCCTCCAAGG	20	NA	NA	NA	NA	NA	NA	BE4max	NA	NA	NA	T-cell	this work	NA
5	1	10	2	87	NA	GAGCCcAGTTTCCTCCAAGG	20	NA	NA	NA	NA	NA	NA	BE4max	NA	NA	NA	T-cell	this work	NA
6	2	17	2	80	NA	GAGCCcAGTTTCCTCCAAGG	20	NA	NA	NA	NA	NA	NA	BE4max	NA	NA	NA	T-cell	this work	NA
12	1	68	0	30	NA	GAGCCcAGTTTCCTCCAAGG	20	NA	NA	NA	NA	NA	NA	BE4max	NA	NA	NA	T-cell	this work	NA
13	1	91	1	8	NA	GAGCCcAGTTTCCTCCAAGG	20	NA	NA	NA	NA	NA	NA	BE4max	NA	NA	NA	T-cell	this work	NA
15	2	88	0	11	NA	GAGCCcAGTTTCCTCCAAGG	20	NA	NA	NA	NA	NA	NA	BE4max	NA	NA	NA	T-cell	this work	NA
16	1	96	1	2	NA	GAGCCcAGTTTCCTCCAAGG	20	NA	NA	NA	NA	NA	NA	BE4max	NA	NA	NA	T-cell	this work	NA
4	0	86	3	11	NA	GAGCcCAGTTTCCTCCAAGG	20	NA	NA	NA	NA	NA	NA	BE4max	NA	NA	NA	T-cell	this work	NA
5	3	10	1	86	NA	GAGCcCAGTTTCCTCCAAGG	20	NA	NA	NA	NA	NA	NA	BE4max	NA	NA	NA	T-cell	this work	NA
6	2	15	1	82	NA	GAGCcCAGTTTCCTCCAAGG	20	NA	NA	NA	NA	NA	NA	BE4max	NA	NA	NA	T-cell	this work	NA
12	1	70	0	28	NA	GAGCcCAGTTTCCTCCAAGG	20	NA	NA	NA	NA	NA	NA	BE4max	NA	NA	NA	T-cell	this work	NA
13	0	90	2	8	NA	GAGCcCAGTTTCCTCCAAGG	20	NA	NA	NA	NA	NA	NA	BE4max	NA	NA	NA	T-cell	this work	NA
15	1	88	0	10	NA	GAGCcCAGTTTCCTCCAAGG	20	NA	NA	NA	NA	NA	NA	BE4max	NA	NA	NA	T-cell	this work	NA
16	1	96	1	2	NA	GAGCcCAGTTTCCTCCAAGG	20	NA	NA	NA	NA	NA	NA	BE4max	NA	NA	NA	T-cell	this work	NA
2	1	42	1	56	NA	TCCTGAAATGAGAAAAGCCG	20	TGG	NA	NA	NA	NA	NA	BE4max	NA	NA	NA	T-cell	this work	NA
3	2	34	2	63	NA	TCCTGAAATGAGAAAAGCCG	20	TGG	NA	NA	NA	NA	NA	BE4max	NA	NA	NA	T-cell	this work	NA
2	2	95	1	3	NA	ACATACTTCTGTAATACACT	20	TGG	NA	NA	NA	NA	NA	BE4max	NA	NA	NA	T-cell	this work	NA
6	6	17	4	74	NA	ACATACTTCTGTAATACACT	20	TGG	NA	NA	NA	NA	NA	BE4max	NA	NA	NA	T-cell	this work	NA
9	1	29	2	68	NA	ACATACTTCTGTAATACACT	20	TGG	NA	NA	NA	NA	NA	BE4max	NA	NA	NA	T-cell	this work	NA
3	0	78	0	22	NA	ATCCCCTTACCTGGTAGAGC	20	TGG	NA	NA	NA	NA	NA	BE4max	NA	NA	NA	T-cell	this work	NA
4	0	80	0	20	NA	ATCCCCTTACCTGGTAGAGC	20	TGG	NA	NA	NA	NA	NA	BE4max	NA	NA	NA	T-cell	this work	NA
5	0	69	0	31	NA	ATCCCCTTACCTGGTAGAGC	20	TGG	NA	NA	NA	NA	NA	BE4max	NA	NA	NA	T-cell	this work	NA
6	0	51	0	49	NA	ATCCCCTTACCTGGTAGAGC	20	TGG	NA	NA	NA	NA	NA	BE4max	NA	NA	NA	T-cell	this work	NA
10	0	100	0	0	NA	ATCCCCTTACCTGGTAGAGC	20	TGG	NA	NA	NA	NA	NA	BE4max	NA	NA	NA	T-cell	this work	NA
11	0	100	0	0	NA	ATCCCCTTACCTGGTAGAGC	20	TGG	NA	NA	NA	NA	NA	BE4max	NA	NA	NA	T-cell	this work	NA
1	2	57	2	39	NA	CTTcAAGGTAAGGGCCTACT	20	NA	NA	NA	NA	NA	NA	BE4max	NA	NA	NA	T-cell	this work	NA
4	2	31	2	65	NA	CTTcAAGGTAAGGGCCTACT	20	NA	NA	NA	NA	NA	NA	BE4max	NA	NA	NA	T-cell	this work	NA
4	2	92	1	4	NA	TGGCCcAGTCAATCAAAGGT	20	NA	NA	NA	NA	NA	NA	BE4max	NA	NA	NA	T-cell	this work	NA
5	1	59	1	39	NA	TGGCCcAGTCAATCAAAGGT	20	NA	NA	NA	NA	NA	NA	BE4max	NA	NA	NA	T-cell	this work	NA
6	1	65	0	34	NA	TGGCCcAGTCAATCAAAGGT	20	NA	NA	NA	NA	NA	NA	BE4max	NA	NA	NA	T-cell	this work	NA
10	1	92	0	7	NA	TGGCCcAGTCAATCAAAGGT	20	NA	NA	NA	NA	NA	NA	BE4max	NA	NA	NA	T-cell	this work	NA
14	2	95	2	2	NA	TGGCCcAGTCAATCAAAGGT	20	NA	NA	NA	NA	NA	NA	BE4max	NA	NA	NA	T-cell	this work	NA
5	1	49	1	48	NA	ATGACcAGCTCTACCAGGTA	20	NA	NA	NA	NA	NA	NA	BE4max	NA	NA	NA	T-cell	this work	NA
6	0	60	1	38	NA	ATGACcAGCTCTACCAGGTA	20	NA	NA	NA	NA	NA	NA	BE4max	NA	NA	NA	T-cell	this work	NA
9	2	96	2	0	NA	ATGACcAGCTCTACCAGGTA	20	NA	NA	NA	NA	NA	NA	BE4max	NA	NA	NA	T-cell	this work	NA
11	3	65	2	30	NA	ATGACcAGCTCTACCAGGTA	20	NA	NA	NA	NA	NA	NA	BE4max	NA	NA	NA	T-cell	this work	NA
2	1	94	3	2	NA	ACCTTcAAGGAAACCAGTTG	20	NA	NA	NA	NA	NA	NA	BE4max	NA	NA	NA	T-cell	this work	NA
3	4	94	0	2	NA	ACCTTcAAGGAAACCAGTTG	20	NA	NA	NA	NA	NA	NA	BE4max	NA	NA	NA	T-cell	this work	NA
6	2	45	1	51	NA	ACCTTcAAGGAAACCAGTTG	20	NA	NA	NA	NA	NA	NA	BE4max	NA	NA	NA	T-cell	this work	NA
14	2	98	1	0	NA	ACCTTcAAGGAAACCAGTTG	20	NA	NA	NA	NA	NA	NA	BE4max	NA	NA	NA	T-cell	this work	NA
15	1	95	2	3	NA	ACCTTcAAGGAAACCAGTTG	20	NA	NA	NA	NA	NA	NA	BE4max	NA	NA	NA	T-cell	this work	NA
3	1	90	1	8	NA	TACCACCTGAAAATGAAAAA	20	AGG	NA	NA	NA	NA	NA	BE4max	NA	NA	NA	T-cell	this work	NA
4	1	93	0	7	NA	TACCACCTGAAAATGAAAAA	20	AGG	NA	NA	NA	NA	NA	BE4max	NA	NA	NA	T-cell	this work	NA
6	1	63	1	35	NA	TACCACCTGAAAATGAAAAA	20	AGG	NA	NA	NA	NA	NA	BE4max	NA	NA	NA	T-cell	this work	NA
7	0	52	2	46	NA	TACCACCTGAAAATGAAAAA	20	AGG	NA	NA	NA	NA	NA	BE4max	NA	NA	NA	T-cell	this work	NA
6	1	18	1	80	NA	TTTGTCCTGCGGAGGAAGGA	20	GGG	NA	NA	NA	NA	NA	BE4max	NA	NA	NA	T-cell	this work	NA
7	2	14	2	83	NA	TTTGTCCTGCGGAGGAAGGA	20	GGG	NA	NA	NA	NA	NA	BE4max	NA	NA	NA	T-cell	this work	NA
10	0	90	9	1	NA	TTTGTCCTGCGGAGGAAGGA	20	GGG	NA	NA	NA	NA	NA	BE4max	NA	NA	NA	T-cell	this work	NA
1	0	100	0	0	NA	CACACTGTGGGGGGTGGGGT	20	GGG	NA	NA	NA	NA	NA	BE4max	NA	NA	NA	T-cell	this work	NA
3	0	100	0	0	NA	CACACTGTGGGGGGTGGGGT	20	GGG	NA	NA	NA	NA	NA	BE4max	NA	NA	NA	T-cell	this work	NA
5	0	72	0	28	NA	CACACTGTGGGGGGTGGGGT	20	GGG	NA	NA	NA	NA	NA	BE4max	NA	NA	NA	T-cell	this work	NA
5	3	61	0	37	NA	GTTACCTCATAGTCTGGGTT	20	GGG	NA	NA	NA	NA	NA	BE4max	NA	NA	NA	T-cell	this work	NA
6	5	53	0	42	NA	GTTACCTCATAGTCTGGGTT	20	GGG	NA	NA	NA	NA	NA	BE4max	NA	NA	NA	T-cell	this work	NA
8	7	55	0	38	NA	GTTACCTCATAGTCTGGGTT	20	GGG	NA	NA	NA	NA	NA	BE4max	NA	NA	NA	T-cell	this work	NA
3	0	100	0	0	NA	GACTCACCATTTTCTGAAGC	20	AGG	NA	NA	NA	NA	NA	BE4max	NA	NA	NA	T-cell	this work	NA
5	0	43	0	57	NA	GACTCACCATTTTCTGAAGC	20	AGG	NA	NA	NA	NA	NA	BE4max	NA	NA	NA	T-cell	this work	NA
7	0	48	0	52	NA	GACTCACCATTTTCTGAAGC	20	AGG	NA	NA	NA	NA	NA	BE4max	NA	NA	NA	T-cell	this work	NA
8	0	65	0	35	NA	GACTCACCATTTTCTGAAGC	20	AGG	NA	NA	NA	NA	NA	BE4max	NA	NA	NA	T-cell	this work	NA
14	0	100	0	0	NA	GACTCACCATTTTCTGAAGC	20	AGG	NA	NA	NA	NA	NA	BE4max	NA	NA	NA	T-cell	this work	NA
1	1	92	3	4	NA	CGTTACCTCATAGTCTGGGT	20	TGG	NA	NA	NA	NA	NA	BE4max	NA	NA	NA	T-cell	this work	NA
6	1	48	0	50	NA	CGTTACCTCATAGTCTGGGT	20	TGG	NA	NA	NA	NA	NA	BE4max	NA	NA	NA	T-cell	this work	NA
7	1	37	1	61	NA	CGTTACCTCATAGTCTGGGT	20	TGG	NA	NA	NA	NA	NA	BE4max	NA	NA	NA	T-cell	this work	NA
9	3	48	1	48	NA	CGTTACCTCATAGTCTGGGT	20	TGG	NA	NA	NA	NA	NA	BE4max	NA	NA	NA	T-cell	this work	NA
2	4	84	2	10	NA	ACTCACCTGATAAGAGGCAG	20	AGG	NA	NA	NA	NA	NA	BE4max	NA	NA	NA	T-cell	this work	NA
4	2	11	0	86	NA	ACTCACCTGATAAGAGGCAG	20	AGG	NA	NA	NA	NA	NA	BE4max	NA	NA	NA	T-cell	this work	NA
6	4	16	2	79	NA	ACTCACCTGATAAGAGGCAG	20	AGG	NA	NA	NA	NA	NA	BE4max	NA	NA	NA	T-cell	this work	NA
7	6	7	4	84	NA	ACTCACCTGATAAGAGGCAG	20	AGG	NA	NA	NA	NA	NA	BE4max	NA	NA	NA	T-cell	this work	NA
2	0	100	0	0	NA	ACAcAGACACGTGAGTTTAT	20	NA	NA	NA	NA	NA	NA	BE4max	NA	NA	NA	T-cell	this work	NA
4	0	94	0	6	NA	ACAcAGACACGTGAGTTTAT	20	NA	NA	NA	NA	NA	NA	BE4max	NA	NA	NA	T-cell	this work	NA
8	0	100	0	0	NA	ACAcAGACACGTGAGTTTAT	20	NA	NA	NA	NA	NA	NA	BE4max	NA	NA	NA	T-cell	this work	NA
3	1	95	3	2	NA	GGCcAGCGGGACCTGTATTC	20	NA	NA	NA	NA	NA	NA	BE4max	NA	NA	NA	T-cell	this work	NA
4	1	94	2	2	NA	GGCcAGCGGGACCTGTATTC	20	NA	NA	NA	NA	NA	NA	BE4max	NA	NA	NA	T-cell	this work	NA
7	1	90	2	7	NA	GGCcAGCGGGACCTGTATTC	20	NA	NA	NA	NA	NA	NA	BE4max	NA	NA	NA	T-cell	this work	NA
12	1	96	1	2	NA	GGCcAGCGGGACCTGTATTC	20	NA	NA	NA	NA	NA	NA	BE4max	NA	NA	NA	T-cell	this work	NA
13	2	93	4	2	NA	GGCcAGCGGGACCTGTATTC	20	NA	NA	NA	NA	NA	NA	BE4max	NA	NA	NA	T-cell	this work	NA
5	1	28	1	70	NA	AGTTCCTGCAGAAGAGGGCG	20	TGG	NA	NA	NA	NA	NA	BE4max	NA	NA	NA	T-cell	this work	NA
6	1	29	1	69	NA	AGTTCCTGCAGAAGAGGGCG	20	TGG	NA	NA	NA	NA	NA	BE4max	NA	NA	NA	T-cell	this work	NA
9	2	92	3	3	NA	AGTTCCTGCAGAAGAGGGCG	20	TGG	NA	NA	NA	NA	NA	BE4max	NA	NA	NA	T-cell	this work	NA
5	1	12	1	86	NA	TTGTCCTGCGGAGGAAGGAG	20	GGG	NA	NA	NA	NA	NA	BE4max	NA	NA	NA	T-cell	this work	NA
6	1	10	2	88	NA	TTGTCCTGCGGAGGAAGGAG	20	GGG	NA	NA	NA	NA	NA	BE4max	NA	NA	NA	T-cell	this work	NA
9	2	89	7	2	NA	TTGTCCTGCGGAGGAAGGAG	20	GGG	NA	NA	NA	NA	NA	BE4max	NA	NA	NA	T-cell	this work	NA
3	1	93	2	4	NA	TGCTTTAcCTTTGCAGTGAT	20	NA	NA	NA	NA	NA	NA	BE4max	NA	NA	NA	K562	this work	NA
8	2	74	0	24	NA	TGCTTTAcCTTTGCAGTGAT	20	NA	NA	NA	NA	NA	NA	BE4max	NA	NA	NA	K562	this work	NA
9	1	94	1	4	NA	TGCTTTAcCTTTGCAGTGAT	20	NA	NA	NA	NA	NA	NA	BE4max	NA	NA	NA	K562	this work	NA
14	0	73	2	24	NA	TGCTTTAcCTTTGCAGTGAT	20	NA	NA	NA	NA	NA	NA	BE4max	NA	NA	NA	K562	this work	NA
6	3	45	4	48	NA	TAAATcTGCAGGGAGAGAAA	20	NA	NA	NA	NA	NA	NA	BE4max	NA	NA	NA	K562	this work	NA
9	1	96	2	1	NA	TAAATcTGCAGGGAGAGAAA	20	NA	NA	NA	NA	NA	NA	BE4max	NA	NA	NA	K562	this work	NA
5	3	39	6	52	NA	AAATcTGCAGGGAGAGAAAT	20	NA	NA	NA	NA	NA	NA	BE4max	NA	NA	NA	K562	this work	NA
8	1	95	1	3	NA	AAATcTGCAGGGAGAGAAAT	20	NA	NA	NA	NA	NA	NA	BE4max	NA	NA	NA	K562	this work	NA
5	2	41	2	54	NA	TAATCcACTCCTCAGGACAA	20	NA	NA	NA	NA	NA	NA	BE4max	NA	NA	NA	K562	this work	NA
6	2	45	2	51	NA	TAATCcACTCCTCAGGACAA	20	NA	NA	NA	NA	NA	NA	BE4max	NA	NA	NA	K562	this work	NA
8	4	60	2	35	NA	TAATCcACTCCTCAGGACAA	20	NA	NA	NA	NA	NA	NA	BE4max	NA	NA	NA	K562	this work	NA
10	2	68	3	28	NA	TAATCcACTCCTCAGGACAA	20	NA	NA	NA	NA	NA	NA	BE4max	NA	NA	NA	K562	this work	NA
11	1	79	3	17	NA	TAATCcACTCCTCAGGACAA	20	NA	NA	NA	NA	NA	NA	BE4max	NA	NA	NA	K562	this work	NA
13	2	89	2	7	NA	TAATCcACTCCTCAGGACAA	20	NA	NA	NA	NA	NA	NA	BE4max	NA	NA	NA	K562	this work	NA
18	4	88	8	0	NA	TAATCcACTCCTCAGGACAA	20	NA	NA	NA	NA	NA	NA	BE4max	NA	NA	NA	K562	this work	NA
2	5	84	1	10	NA	ACTCACGCTGGATAGCCTCC	20	NA	NA	NA	NA	NA	NA	BE4max	NA	NA	NA	K562	this work	NA
4	3	5	4	88	NA	ACTCACGCTGGATAGCCTCC	20	NA	NA	NA	NA	NA	NA	BE4max	NA	NA	NA	K562	this work	NA
6	5	3	5	87	NA	ACTCACGCTGGATAGCCTCC	20	NA	NA	NA	NA	NA	NA	BE4max	NA	NA	NA	K562	this work	NA
8	1	82	4	13	NA	ACTCACGCTGGATAGCCTCC	20	NA	NA	NA	NA	NA	NA	BE4max	NA	NA	NA	K562	this work	NA
16	2	88	2	8	NA	ACTCACGCTGGATAGCCTCC	20	NA	NA	NA	NA	NA	NA	BE4max	NA	NA	NA	K562	this work	NA
17	1	88	2	9	NA	ACTCACGCTGGATAGCCTCC	20	NA	NA	NA	NA	NA	NA	BE4max	NA	NA	NA	K562	this work	NA
19	1	90	2	7	NA	ACTCACGCTGGATAGCCTCC	20	NA	NA	NA	NA	NA	NA	BE4max	NA	NA	NA	K562	this work	NA
20	3	88	3	7	NA	ACTCACGCTGGATAGCCTCC	20	NA	NA	NA	NA	NA	NA	BE4max	NA	NA	NA	K562	this work	NA
1	1	97	1	2	NA	CCTTAcCTTGAGAAGTTTAG	20	NA	NA	NA	NA	NA	NA	BE4max	NA	NA	NA	K562	this work	NA
2	2	95	1	3	NA	CCTTAcCTTGAGAAGTTTAG	20	NA	NA	NA	NA	NA	NA	BE4max	NA	NA	NA	K562	this work	NA
6	1	84	1	15	NA	CCTTAcCTTGAGAAGTTTAG	20	NA	NA	NA	NA	NA	NA	BE4max	NA	NA	NA	K562	this work	NA
7	1	74	2	24	NA	CCTTAcCTTGAGAAGTTTAG	20	NA	NA	NA	NA	NA	NA	BE4max	NA	NA	NA	K562	this work	NA
3	1	96	0	3	NA	ATCcAGCGGTCTGGGCAGCT	20	NA	NA	NA	NA	NA	NA	BE4max	NA	NA	NA	K562	this work	NA
4	2	94	2	2	NA	ATCcAGCGGTCTGGGCAGCT	20	NA	NA	NA	NA	NA	NA	BE4max	NA	NA	NA	K562	this work	NA
7	0	95	2	3	NA	ATCcAGCGGTCTGGGCAGCT	20	NA	NA	NA	NA	NA	NA	BE4max	NA	NA	NA	K562	this work	NA
11	0	89	2	8	NA	ATCcAGCGGTCTGGGCAGCT	20	NA	NA	NA	NA	NA	NA	BE4max	NA	NA	NA	K562	this work	NA
2	1	77	1	21	NA	GcCTAGGAGAGAAGAGGACC	20	NA	NA	NA	NA	NA	NA	BE4max	NA	NA	NA	K562	this work	NA
3	1	90	3	6	NA	GcCTAGGAGAGAAGAGGACC	20	NA	NA	NA	NA	NA	NA	BE4max	NA	NA	NA	K562	this work	NA
2	1	88	4	7	NA	GCTCcAAGTTTTCCTCAGTG	20	NA	NA	NA	NA	NA	NA	BE4max	NA	NA	NA	K562	this work	NA
4	1	85	2	12	NA	GCTCcAAGTTTTCCTCAGTG	20	NA	NA	NA	NA	NA	NA	BE4max	NA	NA	NA	K562	this work	NA
5	1	86	1	12	NA	GCTCcAAGTTTTCCTCAGTG	20	NA	NA	NA	NA	NA	NA	BE4max	NA	NA	NA	K562	this work	NA
1	1	81	1	17	NA	CCGGGGGGcTGCGGAGAGGA	20	NA	NA	NA	NA	NA	NA	BE4max	NA	NA	NA	K562	this work	NA
2	0	82	3	14	NA	CCGGGGGGcTGCGGAGAGGA	20	NA	NA	NA	NA	NA	NA	BE4max	NA	NA	NA	K562	this work	NA
9	2	90	3	5	NA	CCGGGGGGcTGCGGAGAGGA	20	NA	NA	NA	NA	NA	NA	BE4max	NA	NA	NA	K562	this work	NA
12	0	96	2	3	NA	CCGGGGGGcTGCGGAGAGGA	20	NA	NA	NA	NA	NA	NA	BE4max	NA	NA	NA	K562	this work	NA
2	2	93	0	4	NA	ACGTTcAGAAGTCGGGTGAG	20	NA	NA	NA	NA	NA	NA	BE4max	NA	NA	NA	K562	this work	NA
6	1	91	1	7	NA	ACGTTcAGAAGTCGGGTGAG	20	NA	NA	NA	NA	NA	NA	BE4max	NA	NA	NA	K562	this work	NA
13	0	95	2	3	NA	ACGTTcAGAAGTCGGGTGAG	20	NA	NA	NA	NA	NA	NA	BE4max	NA	NA	NA	K562	this work	NA
2	1	91	0	8	NA	ACCTAcAGGAGTACCTGACG	20	NA	NA	NA	NA	NA	NA	BE4max	NA	NA	NA	K562	this work	NA
3	2	98	0	0	NA	ACCTAcAGGAGTACCTGACG	20	NA	NA	NA	NA	NA	NA	BE4max	NA	NA	NA	K562	this work	NA
6	1	86	0	14	NA	ACCTAcAGGAGTACCTGACG	20	NA	NA	NA	NA	NA	NA	BE4max	NA	NA	NA	K562	this work	NA
14	1	77	0	21	NA	ACCTAcAGGAGTACCTGACG	20	NA	NA	NA	NA	NA	NA	BE4max	NA	NA	NA	K562	this work	NA
15	2	96	2	0	NA	ACCTAcAGGAGTACCTGACG	20	NA	NA	NA	NA	NA	NA	BE4max	NA	NA	NA	K562	this work	NA
19	3	92	0	4	NA	ACCTAcAGGAGTACCTGACG	20	NA	NA	NA	NA	NA	NA	BE4max	NA	NA	NA	K562	this work	NA
3	0	86	0	14	NA	TTCCcAGAGCACCAGAGCCA	20	NA	NA	NA	NA	NA	NA	BE4max	NA	NA	NA	K562	this work	NA
4	1	82	0	17	NA	TTCCcAGAGCACCAGAGCCA	20	NA	NA	NA	NA	NA	NA	BE4max	NA	NA	NA	K562	this work	NA
5	2	82	0	16	NA	TTCCcAGAGCACCAGAGCCA	20	NA	NA	NA	NA	NA	NA	BE4max	NA	NA	NA	K562	this work	NA
12	1	96	0	3	NA	TTCCcAGAGCACCAGAGCCA	20	NA	NA	NA	NA	NA	NA	BE4max	NA	NA	NA	K562	this work	NA
13	4	91	0	4	NA	TTCCcAGAGCACCAGAGCCA	20	NA	NA	NA	NA	NA	NA	BE4max	NA	NA	NA	K562	this work	NA
2	3	88	2	7	NA	ACTCACGCTGGATAGCCTCC	20	NA	NA	NA	NA	NA	NA	BE4max	NA	NA	NA	K562	this work	NA
4	2	6	3	88	NA	ACTCACGCTGGATAGCCTCC	20	NA	NA	NA	NA	NA	NA	BE4max	NA	NA	NA	K562	this work	NA
6	4	3	3	90	NA	ACTCACGCTGGATAGCCTCC	20	NA	NA	NA	NA	NA	NA	BE4max	NA	NA	NA	K562	this work	NA
8	1	89	2	8	NA	ACTCACGCTGGATAGCCTCC	20	NA	NA	NA	NA	NA	NA	BE4max	NA	NA	NA	K562	this work	NA
16	0	92	1	6	NA	ACTCACGCTGGATAGCCTCC	20	NA	NA	NA	NA	NA	NA	BE4max	NA	NA	NA	K562	this work	NA
17	1	93	1	6	NA	ACTCACGCTGGATAGCCTCC	20	NA	NA	NA	NA	NA	NA	BE4max	NA	NA	NA	K562	this work	NA
19	0	93	2	5	NA	ACTCACGCTGGATAGCCTCC	20	NA	NA	NA	NA	NA	NA	BE4max	NA	NA	NA	K562	this work	NA
20	2	93	0	6	NA	ACTCACGCTGGATAGCCTCC	20	NA	NA	NA	NA	NA	NA	BE4max	NA	NA	NA	K562	this work	NA
1	1	91	1	8	NA	CAGGCCTTacCTGAGGCGAG	20	NA	NA	NA	NA	NA	NA	BE4max	NA	NA	NA	K562	this work	NA
5	1	84	2	13	NA	CAGGCCTTacCTGAGGCGAG	20	NA	NA	NA	NA	NA	NA	BE4max	NA	NA	NA	K562	this work	NA
6	2	65	5	28	NA	CAGGCCTTacCTGAGGCGAG	20	NA	NA	NA	NA	NA	NA	BE4max	NA	NA	NA	K562	this work	NA
10	1	95	1	3	NA	CAGGCCTTacCTGAGGCGAG	20	NA	NA	NA	NA	NA	NA	BE4max	NA	NA	NA	K562	this work	NA
11	0	95	3	2	NA	CAGGCCTTacCTGAGGCGAG	20	NA	NA	NA	NA	NA	NA	BE4max	NA	NA	NA	K562	this work	NA
17	4	90	2	3	NA	CAGGCCTTacCTGAGGCGAG	20	NA	NA	NA	NA	NA	NA	BE4max	NA	NA	NA	K562	this work	NA
1	0	97	2	1	NA	CAGGAATAcCTGAGCTTTCT	20	NA	NA	NA	NA	NA	NA	BE4max	NA	NA	NA	K562	this work	NA
9	1	95	1	3	NA	CAGGAATAcCTGAGCTTTCT	20	NA	NA	NA	NA	NA	NA	BE4max	NA	NA	NA	K562	this work	NA
10	0	92	8	0	NA	CAGGAATAcCTGAGCTTTCT	20	NA	NA	NA	NA	NA	NA	BE4max	NA	NA	NA	K562	this work	NA
15	2	96	2	0	NA	CAGGAATAcCTGAGCTTTCT	20	NA	NA	NA	NA	NA	NA	BE4max	NA	NA	NA	K562	this work	NA
19	4	94	0	2	NA	CAGGAATAcCTGAGCTTTCT	20	NA	NA	NA	NA	NA	NA	BE4max	NA	NA	NA	K562	this work	NA
1	6	72	1	21	NA	CTGGGCCcAGGGGCTGAGGC	20	NA	NA	NA	NA	NA	NA	BE4max	NA	NA	NA	K562	this work	NA
6	2	83	9	7	NA	CTGGGCCcAGGGGCTGAGGC	20	NA	NA	NA	NA	NA	NA	BE4max	NA	NA	NA	K562	this work	NA
7	2	87	3	8	NA	CTGGGCCcAGGGGCTGAGGC	20	NA	NA	NA	NA	NA	NA	BE4max	NA	NA	NA	K562	this work	NA
8	1	91	1	8	NA	CTGGGCCcAGGGGCTGAGGC	20	NA	NA	NA	NA	NA	NA	BE4max	NA	NA	NA	K562	this work	NA
14	3	77	18	3	NA	CTGGGCCcAGGGGCTGAGGC	20	NA	NA	NA	NA	NA	NA	BE4max	NA	NA	NA	K562	this work	NA
20	2	92	5	1	NA	CTGGGCCcAGGGGCTGAGGC	20	NA	NA	NA	NA	NA	NA	BE4max	NA	NA	NA	K562	this work	NA
6	2	29	3	66	NA	AGGTTCcAGATTCCATTGCT	20	NA	NA	NA	NA	NA	NA	BE4max	NA	NA	NA	K562	this work	NA
7	0	40	1	59	NA	AGGTTCcAGATTCCATTGCT	20	NA	NA	NA	NA	NA	NA	BE4max	NA	NA	NA	K562	this work	NA
13	1	93	1	5	NA	AGGTTCcAGATTCCATTGCT	20	NA	NA	NA	NA	NA	NA	BE4max	NA	NA	NA	K562	this work	NA
14	0	98	0	2	NA	AGGTTCcAGATTCCATTGCT	20	NA	NA	NA	NA	NA	NA	BE4max	NA	NA	NA	K562	this work	NA
19	0	97	2	1	NA	AGGTTCcAGATTCCATTGCT	20	NA	NA	NA	NA	NA	NA	BE4max	NA	NA	NA	K562	this work	NA
2	0	92	0	8	NA	ACTCACGCTGGATAGCCTCC	20	NA	NA	NA	NA	NA	NA	BE4max	NA	NA	NA	K562	this work	NA
4	1	0	3	96	NA	ACTCACGCTGGATAGCCTCC	20	NA	NA	NA	NA	NA	NA	BE4max	NA	NA	NA	K562	this work	NA
6	0	1	3	96	NA	ACTCACGCTGGATAGCCTCC	20	NA	NA	NA	NA	NA	NA	BE4max	NA	NA	NA	K562	this work	NA
8	0	84	0	16	NA	ACTCACGCTGGATAGCCTCC	20	NA	NA	NA	NA	NA	NA	BE4max	NA	NA	NA	K562	this work	NA
16	0	100	0	0	NA	ACTCACGCTGGATAGCCTCC	20	NA	NA	NA	NA	NA	NA	BE4max	NA	NA	NA	K562	this work	NA
17	1	93	0	6	NA	ACTCACGCTGGATAGCCTCC	20	NA	NA	NA	NA	NA	NA	BE4max	NA	NA	NA	K562	this work	NA
19	1	98	0	0	NA	ACTCACGCTGGATAGCCTCC	20	NA	NA	NA	NA	NA	NA	BE4max	NA	NA	NA	K562	this work	NA
20	1	99	1	0	NA	ACTCACGCTGGATAGCCTCC	20	NA	NA	NA	NA	NA	NA	BE4max	NA	NA	NA	K562	this work	NA
1	1	79	2	19	NA	CCGGGGGGcTGCGGAGAGGA	20	NA	NA	NA	NA	NA	NA	BE4max	NA	NA	NA	K562	this work	NA
2	1	82	2	15	NA	CCGGGGGGcTGCGGAGAGGA	20	NA	NA	NA	NA	NA	NA	BE4max	NA	NA	NA	K562	this work	NA
9	1	88	3	7	NA	CCGGGGGGcTGCGGAGAGGA	20	NA	NA	NA	NA	NA	NA	BE4max	NA	NA	NA	K562	this work	NA
12	0	97	3	0	NA	CCGGGGGGcTGCGGAGAGGA	20	NA	NA	NA	NA	NA	NA	BE4max	NA	NA	NA	K562	this work	NA
1	0	96	4	0	NA	CTGCGCATCcAGTGTGAGGG	20	NA	NA	NA	NA	NA	NA	BE4max	NA	NA	NA	K562	this work	NA
4	3	88	0	9	NA	CTGCGCATCcAGTGTGAGGG	20	NA	NA	NA	NA	NA	NA	BE4max	NA	NA	NA	K562	this work	NA
6	0	89	1	10	NA	CTGCGCATCcAGTGTGAGGG	20	NA	NA	NA	NA	NA	NA	BE4max	NA	NA	NA	K562	this work	NA
9	3	40	7	51	NA	CTGCGCATCcAGTGTGAGGG	20	NA	NA	NA	NA	NA	NA	BE4max	NA	NA	NA	K562	this work	NA
10	0	90	1	9	NA	CTGCGCATCcAGTGTGAGGG	20	NA	NA	NA	NA	NA	NA	BE4max	NA	NA	NA	K562	this work	NA
1	0	94	0	6	NA	CGTCTGCCcAGCCACTCCCT	20	NA	NA	NA	NA	NA	NA	BE4max	NA	NA	NA	K562	this work	NA
4	2	39	3	56	NA	CGTCTGCCcAGCCACTCCCT	20	NA	NA	NA	NA	NA	NA	BE4max	NA	NA	NA	K562	this work	NA
7	2	68	0	30	NA	CGTCTGCCcAGCCACTCCCT	20	NA	NA	NA	NA	NA	NA	BE4max	NA	NA	NA	K562	this work	NA
8	1	55	1	43	NA	CGTCTGCCcAGCCACTCCCT	20	NA	NA	NA	NA	NA	NA	BE4max	NA	NA	NA	K562	this work	NA
9	0	86	0	14	NA	CGTCTGCCcAGCCACTCCCT	20	NA	NA	NA	NA	NA	NA	BE4max	NA	NA	NA	K562	this work	NA
12	1	96	1	2	NA	CGTCTGCCcAGCCACTCCCT	20	NA	NA	NA	NA	NA	NA	BE4max	NA	NA	NA	K562	this work	NA
13	0	98	1	1	NA	CGTCTGCCcAGCCACTCCCT	20	NA	NA	NA	NA	NA	NA	BE4max	NA	NA	NA	K562	this work	NA
15	1	99	0	0	NA	CGTCTGCCcAGCCACTCCCT	20	NA	NA	NA	NA	NA	NA	BE4max	NA	NA	NA	K562	this work	NA
17	1	94	1	3	NA	CGTCTGCCcAGCCACTCCCT	20	NA	NA	NA	NA	NA	NA	BE4max	NA	NA	NA	K562	this work	NA
18	0	98	0	2	NA	CGTCTGCCcAGCCACTCCCT	20	NA	NA	NA	NA	NA	NA	BE4max	NA	NA	NA	K562	this work	NA
19	0	100	0	0	NA	CGTCTGCCcAGCCACTCCCT	20	NA	NA	NA	NA	NA	NA	BE4max	NA	NA	NA	K562	this work	NA
2	0	93	1	6	NA	ACTCACGCTGGATAGCCTCC	20	NA	NA	NA	NA	NA	NA	BE4max	NA	NA	NA	K562	this work	NA
4	1	6	3	89	NA	ACTCACGCTGGATAGCCTCC	20	NA	NA	NA	NA	NA	NA	BE4max	NA	NA	NA	K562	this work	NA
6	0	3	3	94	NA	ACTCACGCTGGATAGCCTCC	20	NA	NA	NA	NA	NA	NA	BE4max	NA	NA	NA	K562	this work	NA
8	0	91	0	9	NA	ACTCACGCTGGATAGCCTCC	20	NA	NA	NA	NA	NA	NA	BE4max	NA	NA	NA	K562	this work	NA
16	1	95	0	5	NA	ACTCACGCTGGATAGCCTCC	20	NA	NA	NA	NA	NA	NA	BE4max	NA	NA	NA	K562	this work	NA
17	0	95	1	4	NA	ACTCACGCTGGATAGCCTCC	20	NA	NA	NA	NA	NA	NA	BE4max	NA	NA	NA	K562	this work	NA
19	1	98	2	0	NA	ACTCACGCTGGATAGCCTCC	20	NA	NA	NA	NA	NA	NA	BE4max	NA	NA	NA	K562	this work	NA
20	1	97	2	0	NA	ACTCACGCTGGATAGCCTCC	20	NA	NA	NA	NA	NA	NA	BE4max	NA	NA	NA	K562	this work	NA
1	1	86	1	8	NA	CCTTCTcAGTGTACAGAGTC	20	NA	NA	NA	NA	NA	NA	BE4max	NA	NA	NA	K562	this work	NA
2	2	89	1	8	NA	CCTTCTcAGTGTACAGAGTC	20	NA	NA	NA	NA	NA	NA	BE4max	NA	NA	NA	K562	this work	NA
5	0	65	1	35	NA	CCTTCTcAGTGTACAGAGTC	20	NA	NA	NA	NA	NA	NA	BE4max	NA	NA	NA	K562	this work	NA
7	2	79	0	19	NA	CCTTCTcAGTGTACAGAGTC	20	NA	NA	NA	NA	NA	NA	BE4max	NA	NA	NA	K562	this work	NA
6	2	60	3	35	NA	AGTGGCTTcTGTAGAAATAA	20	NA	NA	NA	NA	NA	NA	BE4max	NA	NA	NA	K562	this work	NA
9	2	47	2	49	NA	AGTGGCTTcTGTAGAAATAA	20	NA	NA	NA	NA	NA	NA	BE4max	NA	NA	NA	K562	this work	NA
4	2	37	2	58	NA	GGACGAGGTCTAGAAGGCAG	20	NA	NA	NA	NA	NA	NA	BE4max	NA	NA	NA	K562	this work	NA
10	0	40	7	53	NA	GGACGAGGTCTAGAAGGCAG	20	NA	NA	NA	NA	NA	NA	BE4max	NA	NA	NA	K562	this work	NA
3	1	97	0	2	NA	AACCTGAAAAGAAAAGAAAA	20	NA	NA	NA	NA	NA	NA	BE4max	NA	NA	NA	T-cell	this work	NA
4	3	88	3	6	NA	AACCTGAAAAGAAAAGAAAA	20	NA	NA	NA	NA	NA	NA	BE4max	NA	NA	NA	T-cell	this work	NA
3	3	76	16	6	NA	GACcAGTACAGCCACCTTCA	20	NA	NA	NA	NA	NA	NA	BE4max	NA	NA	NA	T-cell	this work	NA
4	1	89	0	10	NA	GACcAGTACAGCCACCTTCA	20	NA	NA	NA	NA	NA	NA	BE4max	NA	NA	NA	T-cell	this work	NA
9	1	86	4	10	NA	GACcAGTACAGCCACCTTCA	20	NA	NA	NA	NA	NA	NA	BE4max	NA	NA	NA	T-cell	this work	NA
12	6	90	1	3	NA	GACcAGTACAGCCACCTTCA	20	NA	NA	NA	NA	NA	NA	BE4max	NA	NA	NA	T-cell	this work	NA
13	1	97	0	3	NA	GACcAGTACAGCCACCTTCA	20	NA	NA	NA	NA	NA	NA	BE4max	NA	NA	NA	T-cell	this work	NA
15	7	89	1	3	NA	GACcAGTACAGCCACCTTCA	20	NA	NA	NA	NA	NA	NA	BE4max	NA	NA	NA	T-cell	this work	NA
16	19	78	0	2	NA	GACcAGTACAGCCACCTTCA	20	NA	NA	NA	NA	NA	NA	BE4max	NA	NA	NA	T-cell	this work	NA
19	1	87	2	10	NA	GACcAGTACAGCCACCTTCA	20	NA	NA	NA	NA	NA	NA	BE4max	NA	NA	NA	T-cell	this work	NA
3	10	87	2	1	NA	TGCcATAGTATTTCAGATCC	20	NA	NA	NA	NA	NA	NA	BE4max	NA	NA	NA	T-cell	this work	NA
4	3	91	2	4	NA	TGCcATAGTATTTCAGATCC	20	NA	NA	NA	NA	NA	NA	BE4max	NA	NA	NA	T-cell	this work	NA
14	2	90	2	6	NA	TGCcATAGTATTTCAGATCC	20	NA	NA	NA	NA	NA	NA	BE4max	NA	NA	NA	T-cell	this work	NA
5	0	96	4	0	NA	GTGACAcGAGGAGCGGGTGC	20	NA	NA	NA	NA	NA	NA	BE4max	NA	NA	NA	T-cell	this work	NA
7	7	7	85	0	NA	GTGACAcGAGGAGCGGGTGC	20	NA	NA	NA	NA	NA	NA	BE4max	NA	NA	NA	T-cell	this work	NA
14	2	91	7	0	NA	GTGACAcGAGGAGCGGGTGC	20	NA	NA	NA	NA	NA	NA	BE4max	NA	NA	NA	T-cell	this work	NA
3	0	60	0	40	NA	TTCGTATCTGTAAAACCAAG	20	NA	NA	NA	NA	NA	NA	BE4max	NA	NA	NA	T-cell	this work	NA
8	0	0	0	100	NA	TTCGTATCTGTAAAACCAAG	20	NA	NA	NA	NA	NA	NA	BE4max	NA	NA	NA	T-cell	this work	NA
1	0	77	2	21	NA	CCAGCcAAGTACGTAAGTAG	20	NA	NA	NA	NA	NA	NA	BE4max	NA	NA	NA	T-cell	this work	NA
2	1	95	0	4	NA	CCAGCcAAGTACGTAAGTAG	20	NA	NA	NA	NA	NA	NA	BE4max	NA	NA	NA	T-cell	this work	NA
5	1	35	3	62	NA	CCAGCcAAGTACGTAAGTAG	20	NA	NA	NA	NA	NA	NA	BE4max	NA	NA	NA	T-cell	this work	NA
6	2	16	2	80	NA	CCAGCcAAGTACGTAAGTAG	20	NA	NA	NA	NA	NA	NA	BE4max	NA	NA	NA	T-cell	this work	NA
12	2	88	6	4	NA	CCAGCcAAGTACGTAAGTAG	20	NA	NA	NA	NA	NA	NA	BE4max	NA	NA	NA	T-cell	this work	NA
1	2	86	3	10	NA	CAGGCAcAGTTGCCGATTAC	20	NA	NA	NA	NA	NA	NA	BE4max	NA	NA	NA	T-cell	this work	NA
5	4	33	3	61	NA	CAGGCAcAGTTGCCGATTAC	20	NA	NA	NA	NA	NA	NA	BE4max	NA	NA	NA	T-cell	this work	NA
7	2	10	1	87	NA	CAGGCAcAGTTGCCGATTAC	20	NA	NA	NA	NA	NA	NA	BE4max	NA	NA	NA	T-cell	this work	NA
13	4	83	2	11	NA	CAGGCAcAGTTGCCGATTAC	20	NA	NA	NA	NA	NA	NA	BE4max	NA	NA	NA	T-cell	this work	NA
14	0	87	2	11	NA	CAGGCAcAGTTGCCGATTAC	20	NA	NA	NA	NA	NA	NA	BE4max	NA	NA	NA	T-cell	this work	NA
1	3	84	0	3	NA	CTTACCTGGGCTGGGGAAGA	20	NA	NA	NA	NA	NA	NA	BE4max	NA	NA	NA	T-cell	this work	NA
5	4	18	2	74	NA	CTTACCTGGGCTGGGGAAGA	20	NA	NA	NA	NA	NA	NA	BE4max	NA	NA	NA	T-cell	this work	NA
6	0	19	3	78	NA	CTTACCTGGGCTGGGGAAGA	20	NA	NA	NA	NA	NA	NA	BE4max	NA	NA	NA	T-cell	this work	NA
11	3	80	15	2	NA	CTTACCTGGGCTGGGGAAGA	20	NA	NA	NA	NA	NA	NA	BE4max	NA	NA	NA	T-cell	this work	NA
4	2	87	3	7	NA	GTGCcAGAGCTGTGTGGAGC	20	NA	NA	NA	NA	NA	NA	BE4max	NA	NA	NA	T-cell	this work	NA
5	3	65	1	32	NA	GTGCcAGAGCTGTGTGGAGC	20	NA	NA	NA	NA	NA	NA	BE4max	NA	NA	NA	T-cell	this work	NA
10	1	91	2	7	NA	GTGCcAGAGCTGTGTGGAGC	20	NA	NA	NA	NA	NA	NA	BE4max	NA	NA	NA	T-cell	this work	NA
2	0	100	0	0	NA	GCTGACTTACGTTATAGAGC	20	NA	NA	NA	NA	NA	NA	BE4max	NA	NA	NA	T-cell	this work	NA
6	0	58	0	42	NA	GCTGACTTACGTTATAGAGC	20	NA	NA	NA	NA	NA	NA	BE4max	NA	NA	NA	T-cell	this work	NA
10	0	100	0	0	NA	GCTGACTTACGTTATAGAGC	20	NA	NA	NA	NA	NA	NA	BE4max	NA	NA	NA	T-cell	this work	NA
4	0	72	0	28	NA	TTTcAAAACCTGTCAGTGAT	20	NA	NA	NA	NA	NA	NA	BE4max	NA	NA	NA	T-cell	this work	NA
9	0	100	0	0	NA	TTTcAAAACCTGTCAGTGAT	20	NA	NA	NA	NA	NA	NA	BE4max	NA	NA	NA	T-cell	this work	NA
10	0	100	0	0	NA	TTTcAAAACCTGTCAGTGAT	20	NA	NA	NA	NA	NA	NA	BE4max	NA	NA	NA	T-cell	this work	NA
