## Additional file 7 for "CRISPR-Cas9 cytidine and adenosine base editing of splice-sites mediates highly-efficient disruption of proteins in primary cells"

Guide_Name	Gene	Protospacer	Fwd	Rev
B2M Ex.3 SA C6	B2M	TCGATCTATGAAAAAGACAG	TACACCTTCTTCATGCCACT	CAGTACTTTCTGGCTGGATT
B2M Ex.4 SA C4	B2M	AACCTGAAAAGAAAAGAAAA	AGCAACCTGCTCAGATACAT	AGTCCATCATTGACCAAAAC
B2M Ex.1 SD C6	B2M	ACTCACGCTGGATAGCCTCC	CACCAAGGAGAACTTGGA	CTCTAAGAAAAGGAAACTGAAAA
B2M Ex.2 pmSTOP C4	B2M	ACCCAGACACATAGCAATTC	TTCAGCAGCTTACAAAAGAA	AGAAATCGATGACCAAATGT
B2M Ex.2 pmSTOP C6	B2M	TTACCCCACTTAACTATCTT	GCATCAGTATCTCAGCAGGT	GCTATGTGTCTGGGTTTCAT
CD3D Ex.3 SA C7	CD3D	GGCACACTGTGGGGGAAGGG	AGCTCACTGGTACACACACA	TCCCAAAAGCTGAGATTACT
CD3D Ex.1 SD C8	CD3D	AGCCTTACCTTGCGAGAGAA	GCCTGGCTAATTCTTTTGTT	AAAGCAGAGAAGCAGACATC
CD3D Ex.3 pmSTOP C5	CD3D	GTGCCAGAGCTGTGTGGAGC	TCCCAAAAGCTGAGATTACT	AGCTCACTGGTACACACACA
CD3D Ex.4 pmSTOP C6	CD3D	TCTATCAGGTGAGCGTTGAG	TGGGAGTTACTCTTGCAATC	GGGCTAAGAGAGGAGAAGAG
CD3D Ex.5 pmSTOP C7	CD3D	GATGCTCAGTACAGCCACCT	GGATAGAGAGGCTCACACTG	TGAAGGAAGAAACAGGTAGG
CD3D Ex.5 pmSTOP C6	CD3D	GAGCCCAGTTTCCTCCAAGG	TGAAGGAAGAAACAGGTAGG	GGATAGAGAGGCTCACACTG
CD3D Ex.5 pmSTOP C5	CD3D	GAGCCCAGTTTCCTCCAAGG	TGAAGGAAGAAACAGGTAGG	GGATAGAGAGGCTCACACTG
CD3G Ex.3 SA C2	CD3G	TCCTGAAATGAGAAAAGCCG	ACACTTGGAGTGGTTTTGAC	CCCGAGAGCATGTTAGTAAT
CD3G Ex.3 SD C6	CD3G	ACATACTTCTGTAATACACT	GGACTGGCTGTAGTTTTTCA	CAGGAAACCACTTGGTTAAG
CD3G Ex.5 SD C10	CD3G	ATCCCCTTACCTGGTAGAGC	GTGTCCCTCTCAGTGTGTTC	GCTTCTTTCACTCAACAACA
CD3G Ex.1 pmSTOP C4	CD3G	CTTCAAGGTAAGGGCCTACT	GTTCTTGCCTTCTCTCAAAG	GTCCTCTCTTCAGCCATTTA
CD3G Ex.2 pmSTOP C6	CD3G	TGGCCCAGTCAATCAAAGGT	GGATACCAGGACAAAGATGA	GGAACAGGTTATGTCAGGTC
CD3G Ex.5 pmSTOP C6	CD3G	ATGACCAGCTCTACCAGGTA	GCTTCTTTCACTCAACAACA	GTGTCCCTCTCAGTGTGTTC
CD3G Ex.6 pmSTOP C4	CD3G	GACCAGTACAGCCACCTTCA	GAAAGACTCCGTCTCAAAAA	AGAAAAGAGTACCCCAAACC
CD3G Ex.6 pmSTOP C6	CD3G	ACCTTCAAGGAAACCAGTTG	CTCCATCTCCTTGTCCTCTT	TTACCTAGGCCAAGACAATC
CD3E Ex.5 SA C7	CD3E	TACCACCTGAAAATGAAAAA	AAACCCACAGAAGTCCCTAT	TGGTATATTCTGAATCCGATG
CD3E Ex.8 SA C7	CD3E	TTTGTCCTGCGGAGGAAGGA	CCTGTTTTACCATGAAGGAC	AGCTGAGGAAAGTCACAAAA
CD3E Ex.7 SA C5	CD3E	CACACTGTGGGGGGTGGGGT	GGAATCTCCTCTGACTGGA	ATAAAGCTGGGACTCAAACC
CD3E Ex.8 SA C6	CD3E	TTGTCCTGCGGAGGAAGGAG	CCTGTTTTACCATGAAGGAC	AGCTGAGGAAAGTCACAAAA
CD3E Ex.8 SD C5	CD3E	GTTACCTCATAGTCTGGGTT	GGAGTATGTCTCCTGCAAGC	AAAGGACGTCTGAACAGAAA
CD3E Ex.1 SD C7	CD3E	GACTCACCATTTTCTGAAGC	CATCTTTGTTTCATGGGACT	CATGGTCTGGACAGCTAAAT
CD3E Ex.8 SD C6	CD3E	CGTTACCTCATAGTCTGGGT	GGAGTATGTCTCCTGCAAGC	AAAGGACGTCTGAACAGAAA
CD3E Ex.2 SD C6	CD3E	ACTCACCTGATAAGAGGCAG	TAGCTATGATCACCCCAACT	CTTTTTCATCCTAGCATTGG
CD3E Ex.5 pmSTOP C4	CD3E	ACACAGACACGTGAGTTTAT	TCATAGGCTAAGCATGAACC	CTTTTGAGAGGTGGCTTTAG
CD3E Ex.6 pmSTOP C4	CD3E	TGCCATAGTATTTCAGATCC	TTGCCCTCAGGTAGAGATAA	CCACATATCTCCTCTTCCAC
CD3E Ex.7 pmSTOP C7	CD3E	GTGACACGAGGAGCGGGTGC	CCTTGTGTTTTCCTTGCTTA	ACTTTTCTAGGATGGGAAGG
CD3E Ex.9 pmSTOP C4	CD3E	GGCCAGCGGGACCTGTATTC	ACCAGCTCAAGTCTCCTACC	GGAAGCAGCAATATTTTAGG
CD247 Ex.6 SA C6	CD247	AGTTCCTGCAGAAGAGGGCG	ATGAGAAGTGGATGGGAAA	CCTCAGCTCAGTGCAAAG
CD247 Ex.3 SD C10	CD247	GCTGACTTACGTTATAGAGC	TTCCATGCATCAAGACATTA	CATTGTTAGTTGCCAAGGAG
CD247 Ex.1 pmSTOP C7	CD247	CAGGCACAGTTGCCGATTAC	CAGTACTTTCTGGCTGGATT	TACACCTTCTTCATGCCACT
CD247 Ex.1 pmSTOP C7	CD247	CAGGCACAGTTGCCGATTAC	CAGGTGCTTTCTCAAAGG	TATTCTAGCAGCTGGCTCTG
TRAC Ex.3 SA C8	TRAC	TTCGTATCTGTAAAACCAAG	TCTCAGAGCTTAGGATGCAC	CCAAGTCTAGTCGGTGTTTC
TRAC Ex.1 SD C5	TRAC	CTTACCTGGGCTGGGGAAGA	CACCTTCTCTTCATCTGCTT	CCTATTCACCGATTTTGATT
TRAC Ex.3 pmSTOP C4	TRAC	TTTCAAAACCTGTCAGTGAT	CTGGAAGAATGCACAGAATC	CTCAGGCTTTGGACTTAAAA
B2M Ex.2 SA A4	B2M	CTCAGGTACTCCAAAGATTC	CGGTTTATTCTTCAAAATGG	GCAGGCATACTCATCTTTTT
B2M Ex.2 SD A4	B2M	CTTACCCCACTTAACTATCT	GCATCAGTATCTCAGCAGGT	GCTATGTGTCTGGGTTTCAT
B2M Ex.1 SD A5	B2M	ACTCACGCTGGATAGCCTCC	CACCAAGGAGAACTTGGA	CTCTAAGAAAAGGAAACTGAAAA
B2M Ex.2 SD A3	B2M	TTACCCCACTTAACTATCTT	GCATCAGTATCTCAGCAGGT	GCTATGTGTCTGGGTTTCAT
CD3D Ex.3 SA A4	CD3D	CACAGTGTGCCAGAGCTGTG	TCCCAAAAGCTGAGATTACT	AGCTCACTGGTACACACACA
CD3D Ex.1 SD A7	CD3D	AGCCTTACCTTGCGAGAGAA	GCCTGGCTAATTCTTTTGTT	AAAGCAGAGAAGCAGACATC
CD3G Ex.3 SA A4	CD3G	TTCAGGAAACCACTTGGTTA	CCCGAGAGCATGTTAGTAAT	ACACTTGGAGTGGTTTTGAC
CD3G Ex.3 SD A5	CD3G	ACATACTTCTGTAATACACT	GGACTGGCTGTAGTTTTTCA	CAGGAAACCACTTGGTTAAG
CD3G Ex.5 SD A9	CD3G	ATCCCCTTACCTGGTAGAGC	GTGTCCCTCTCAGTGTGTTC	GCTTCTTTCACTCAACAACA
CD3E Ex.4 SA A7	CD3E	CTTTTCAGGTAATGAAGAAA	TTATGCCAGCCTAGATTCC	GACATGACAGCTAGCAACAA
CD3E Ex.4 SA A6	CD3E	TTTTCAGGTAATGAAGAAAT	CCATGCTGCCTAATTTGTA	GACATGACAGCTAGCAACAA
CD3E Ex.8 SA A5	CD3E	CCGCAGGACAAAACAAGGAG	AGCTGAGGAAAGTCACAAAA	CCTGTTTTACCATGAAGGAC
CD3E Ex.8 SD A4	CD3E	GTTACCTCATAGTCTGGGTT	GGAGTATGTCTCCTGCAAGC	AAAGGACGTCTGAACAGAAA
CD3E Ex.1 SD A6	CD3E	GACTCACCATTTTCTGAAGC	CATCTTTGTTTCATGGGACT	CATGGTCTGGACAGCTAAAT
CD3E Ex.8 SD A5	CD3E	CGTTACCTCATAGTCTGGGT	GGAGTATGTCTCCTGCAAGC	AAAGGACGTCTGAACAGAAA
CD3E Ex.2 SD A5	CD3E	ACTCACCTGATAAGAGGCAG	TAGCTATGATCACCCCAACT	CTTTTTCATCCTAGCATTGG
TRAC Ex.1 SD A4	TRAC	CTTACCTGGGCTGGGGAAGA	CACCTTCTCTTCATCTGCTT	CCTATTCACCGATTTTGATT
CD247 Ex.3 SA A9	CD247	CTGTTATAGGAGCTCAATCT	GTCATGTTAAGGCGTGTTCT	GGGTCTCCATCTCTTCTCTT
CD247 Ex.4 SD A8	CD247	GCTGACTTACGTTATAGAGC	TTCCATGCATCAAGACATTA	CATTGTTAGTTGCCAAGGAG
CD3G Ex.1 Cas9	CD3G	ACTGACATGGAACAGGGGAA	GTTCTTGCCTTCTCTCAAAG	GTCCTCTCTTCAGCCATTTA
CD3G Ex.3 Cas9	CD3G	AGTCATACACCTTAACCAAG	ACACTTGGAGTGGTTTTGAC	CCCGAGAGCATGTTAGTAAT
CD3D Ex.1 Cas9	CD3D	AGCCTTACCTTGCGAGAGAA	GCCTGGCTAATTCTTTTGTT	AAAGCAGAGAAGCAGACATC
CD3D Ex.3 Cas9	CD3D	GGAGCTGGATCCAGCCACCG	TCCCAAAAGCTGAGATTACT	AGCTCACTGGTACACACACA
CD3E Ex.3 Cas9	CD3E	ATTTTCTAGTTGGCGTTTGG	TTTTTCTGACTCCTGCTTGT	CTTGTGAGGAAAGTCAAAGG
CD3E Ex.6 Cas9	CD3E	AGGGCATGTCAATATTACTG	TTGCCCTCAGGTAGAGATAA	CCACATATCTCCTCTTCCAC
TRBC1 Ex.1 Cas9	TRBC	CCACACCCAAAAGGCCACAC	CTACCAGAACCAGACAGCTC	GAGAAGAATGAACCACAGGT
TRBC1 Ex.3 Cas9	TRBC	CATAGAGGATGGTGGCAGAC	TCTCTCATGGTTCTTGACCT	AGGAGTTGTGAGGATTGAGA
TRBC2 Ex.1 Cas9	TRBC	CCACACCCAAAAGGCCACAC	CAGGACCAGACAGCTCTTAG	CATTCAGCCTCTATGCTTCT
TRBC2 Ex.3 Cas9	TRBC	CATAGAGGATGGTGGCAGAC	ATTTTTCTTCCCCTGTTTTC	CTGTGATATTCCCTGCATTT
CD247 Ex.1 Cas9	CD247	GTGGAAGGCGCTTTTCACCG	GGAGGTAGCTGCAGAATAAA	CGAAAAATCTGTACCTGGAG
CD247 Ex.2 Cas9	CD247	CACCTTCACTCTCAGGAACA	AGCTTTATCTCTTGGCACAG	TCACACTTGGAAAGAAGGAC
TRAC In.1 Cas9	TRAC	TCAGGGTTCTGGATATCTGT	TCACGAGCAGCTGGTTTCTA	CCATTCCTGAAGCAAGGAAA
TRAC Ex.1 Cas9	TRAC	TCTCTCAGCTGGTACACGGC	TCACGAGCAGCTGGTTTCTA	CCATTCCTGAAGCAAGGAAA
AAVS1	AAVS1	GTCACCAATCCTGTCCCTAG	GTCTGTGCTAGCTCTTCCAG	CCATCGTAAGCAAACCTTAG
